# Widespread of horizontal gene transfer events in eukaryotes

**DOI:** 10.1101/2022.07.26.501571

**Authors:** Kun Li, Fazhe Yan, Zhongqu Duan, David L. Adelson, Chaochun Wei

## Abstract

Horizontal gene transfer (HGT) is the transfer of genetic material between distantly related organisms. While most genes in prokaryotes can be horizontally transferred, HGT events in eukaryotes are considered as rare, particularly in mammals. Here we reported the identification of HGT regions (HGTs), which are genomic sequence fragments indicating the occurrence of HGT events, in human, mouse, cow, lizard, frog, zebrafish, fruit fly, nematode, Arabidopsis and yeast. By comparing the genomes of these 10 representative eukaryotes with 1,496 eukaryotic genomes, 16,098 bacteria and 11,695 viruses, we found between 10 and 243 non-redundant HGTs per species, and most of these HGTs were previously unknown. These HGTs have transformed their host genomes with various numbers of copies and have impacted hundreds, even thousands of genes. We listed several examples of HGTs and proposed some possible routes that HGT events occurred. Further analysis showed that the majority of the 1,496 eukaryotes with full length genome sequences also contain HGTs. Our findings reveal that HGT is widespread in eukaryotic genomes, and HGT is a ubiquitous driver of genome evolution for eukaryotes.
