## Supplemental Table 1-14 for "Widespread of horizontal gene transfer events in eukaryotes": Supplementary Table 1.xlsx

### Sheet: evaluation of simulated HGTs
Table S1. Evaluation of the HGT identification pipeline on the simulated dataset.
the percentage of retained short sequences of sequence composition-based genomic fragments filtering (only the top x% of k-mers with largest differences from the genome entered the genome comparison step, where top x% standed for 1%, 5% ,10%,20%, 30%, 40%, 50% and 100%).	the number of correct HGTs after sequence composition-based genomic fragments filtering	the recall rate after sequence composition-based genomic fragments filtering(the number of correct HGTs after sequence composition-based genomic fragments filtering/the total number of simulated HGTs)	the number of correct HGTs after sequence comparison	the number of all HGTs after sequence comparison	the recall rate after sequence comparison(the number of correct HGTs after sequence comparison/the total number of simulated HGTs)	the precision rate after sequence comparison(the number of all identified HGTs after sequence comparison/the total number of simulated HGTs)
1	36	0.205714	25	32	0.142857	0.78125
5	63	0.36	49	77	0.28	0.636364
10	81	0.462857	61	92	0.348571	0.663043
20	102	0.582857	83	130	0.474286	0.638462
30	120	0.685714	112	167	0.64	0.670659
40	135	0.771429	128	174	0.731429	0.735632
50	146	0.834286	136	174	0.777143	0.781609
100	163	0.931429	147	173	0.84	0.849711

### Sheet: details for copy number
the percentage of retained short sequences of sequence composition-based genomic fragments filtering	the copy numbers of 175 simulated HGTs	the number of correct HGTs after sequence composition-based genomic fragments filtering	the recall rate after sequence composition-based genomic fragments filtering	the number of correct HGTs after sequence comparison	the recall rate after sequence comparison
1	1	0	0	0	0
1	[2,4)	0	0	0	0
1	[4,8)	0	0	0	0
1	[8,16)	0	0	0	0
1	[16,32)	0	0	0	0
1	[32,64)	1	0.0625	1	0.0625
1	[64,128)	1	0.05	1	0.05
1	[128,256)	5	0.333333	3	0.2
1	[256,512)	9	0.45	6	0.3
1	[512,1024)	20	0.833333	14	0.583333
5	1	0	0	0	0
5	[2,4)	0	0	0	0
5	[4,8)	0	0	0	0
5	[8,16)	1	0.0625	0	0
5	[16,32)	1	0.0625	1	0.0625
5	[32,64)	4	0.25	3	0.1875
5	[64,128)	9	0.45	5	0.25
5	[128,256)	11	0.733333	7	0.466667
5	[256,512)	15	0.75	14	0.7
5	[512,1024)	22	0.916667	19	0.791667
10	1	0	0	0	0
10	[2,4)	0	0	0	0
10	[4,8)	2	0.117647	0	0
10	[8,16)	2	0.125	0	0
10	[16,32)	4	0.25	2	0.125
10	[32,64)	8	0.5	5	0.3125
10	[64,128)	15	0.75	10	0.5
10	[128,256)	12	0.8	10	0.666667
10	[256,512)	16	0.8	15	0.75
10	[512,1024)	22	0.916667	19	0.791667
20	1	0	0	1	0.0909091
20	[2,4)	2	0.1	3	0.15
20	[4,8)	4	0.235294	2	0.117647
20	[8,16)	4	0.25	2	0.125
20	[16,32)	7	0.4375	10	0.625
20	[32,64)	14	0.875	9	0.5625
20	[64,128)	19	0.95	18	0.9
20	[128,256)	12	0.8	15	1
20	[256,512)	18	0.9	19	0.95
20	[512,1024)	22	0.916667	22	0.916667
30	1	1	0.0909091	1	0.0909091
30	[2,4)	5	0.25	8	0.4
30	[4,8)	7	0.411765	6	0.352941
30	[8,16)	8	0.5	8	0.5
30	[16,32)	12	0.75	12	0.75
30	[32,64)	15	0.9375	16	1
30	[64,128)	19	0.95	19	0.95
30	[128,256)	13	0.866667	15	1
30	[256,512)	18	0.9	18	0.9
30	[512,1024)	22	0.916667	24	1
40	1	2	0.181818	1	0.0909091
40	[2,4)	9	0.45	8	0.4
40	[4,8)	8	0.470588	9	0.529412
40	[8,16)	12	0.75	11	0.6875
40	[16,32)	15	0.9375	16	1
40	[32,64)	16	1	15	0.9375
40	[64,128)	19	0.95	20	1
40	[128,256)	13	0.866667	15	1
40	[256,512)	18	0.9	18	0.9
40	[512,1024)	23	0.958333	24	1
50	1	3	0.272727	2	0.181818
50	[2,4)	12	0.6	8	0.4
50	[4,8)	13	0.764706	10	0.588235
50	[8,16)	14	0.875	15	0.9375
50	[16,32)	15	0.9375	15	0.9375
50	[32,64)	16	1	16	1
50	[64,128)	19	0.95	19	0.95
50	[128,256)	13	0.866667	15	1
50	[256,512)	18	0.9	18	0.9
50	[512,1024)	23	0.958333	24	1
100	1	9	0.818182	3	0.272727
100	[2,4)	19	0.95	15	0.75
100	[4,8)	15	0.882353	12	0.705882
100	[8,16)	15	0.9375	14	0.75
100	[16,32)	15	0.9375	15	0.9375
100	[32,64)	16	1	15	0.9375
100	[64,128)	19	0.95	19	0.95
100	[128,256)	14	0.933333	14	0.933333
100	[256,512)	18	0.9	18	0.9
100	[512,1024)	23	0.958333	22	0.916667
