## Supplemental Table 1-14 for "Widespread of horizontal gene transfer events in eukaryotes": Supplementary Table 2.xlsx

### Sheet: 131 HGTs identified by us
Table S2. Evaluation of the HGT identification pipeline on HGTs reported previously.
62 HGTs reported	36 HGTs not reported and not overlap with CDS	33 HGTs not reported and overlap with CDS
NW_017547090.1-3797030-3797798	NW_017558958.1-159863-160199	NW_017547093.1-349473-349669
NW_017547090.1-3804590-3805749	NW_017547602.1-981601-981956	NW_017563186.1-91697-92999
NW_017547090.1-3817630-3818553	NW_017550914.1-693795-694075	NW_017563186.1-101321-101799
NW_017547100.1-921796-922489	NW_017558900.1-440-699	NW_017547112.1-9599637-9599832
NW_017547102.1-3250975-3251677	NW_017549038.1-553262-553454	NW_017547207.1-1580591-1580838
NW_017547102.1-3253672-3254102	NW_017550298.1-86193-86591	NW_017547105.1-91873-93771
NW_017547107.1-1953137-1953798	NW_017547272.1-599957-600194	NW_017548287.1-684632-684871
NW_017547107.1-512320-513616	NW_017547229.1-2367434-2367688	NW_017548293.1-2000359-2000593
NW_017547107.1-8667069-8667370	NW_017553713.1-520118-520312	NW_017547261.1-564001-564306
NW_017547113.1-3308802-3310481	NW_017552156.1-215216-215436	NW_017547102.1-1027409-1027723
NW_017547116.1-7035201-7035704	NW_017547239.1-276472-276793	NW_017547881.1-518428-518673
NW_017547120.1-912091-912999	NW_017554517.1-309336-309598	NW_017556478.1-1603-2598
NW_017547126.1-191081-191399	NW_017550922.1-72364-72991	NW_017566817.1-992001-992549
NW_017547126.1-194602-195856	NW_017547361.1-58503-59017	NW_017556656.1-1493881-1494146
NW_017547126.1-217235-217648	NW_017566817.1-2308478-2308668	NW_017553239.1-484801-487399
NW_017547126.1-219385-219778	NW_017547209.1-591914-592193	NW_017547177.1-1958624-1959123
NW_017547145.1-1517601-1517908	NW_017550621.1-820145-820425	NW_017556795.1-1234504-1234814
NW_017547145.1-1520801-1521179	NW_017547578.1-486405-486630	NW_017547112.1-1830856-1831109
NW_017547161.1-2322401-2324171	NW_017547167.1-205601-205845	NW_017556795.1-1235977-1236850
NW_017547175.1-973604-975066	NW_017547752.1-1848899-1849262	NW_017547246.1-2970847-2971128
NW_017547177.1-2267201-2268199	NW_017564154.1-3133712-3134294	NW_017547320.1-1101724-1102176
NW_017547225.1-438443-439399	NW_017547299.1-273743-274003	NW_017547107.1-4175674-4175963
NW_017547231.1-531400-532199	NW_017547229.1-2645601-2646690	NW_017547186.1-711256-711982
NW_017547231.1-534410-535375	NW_017564655.1-180041-180997	NW_017547118.1-1835674-1836199
NW_017547247.1-555318-556193	NW_017564154.1-3138849-3140159	NW_017547179.1-1947624-1947936
NW_017547282.1-2923552-2924054	NW_017550151.1-1402437-1402997	NW_017547298.1-55387-55604
NW_017547337.1-1299639-1300180	NW_017564154.1-3095291-3096198	NW_017566817.1-2031648-2031981
NW_017547352.1-1267944-1268987	NW_017547114.1-2598402-2598601	NW_017550298.1-414128-414319
NW_017547352.1-1273891-1274253	NW_017547180.1-536814-537799	NW_017547112.1-7759201-7760008
NW_017547352.1-1275671-1276496	NW_017547239.1-676801-677796	NW_017547107.1-7649065-7649414
NW_017547352.1-1316208-1316768	NW_017554492.1-5979-6419	NW_017547102.1-5604476-5604699
NW_017547352.1-1347207-1348199	NW_017550151.1-1396694-1397033	NW_017547120.1-458313-458588
NW_017547352.1-59201-59578	NW_017554015.1-96-392	NW_017548020.1-777567-777785
NW_017547507.1-1081601-1082248	NW_017547331.1-3521601-3521999
NW_017547619.1-774037-774423	NW_017556795.1-1229949-1230599
NW_017547747.1-1617603-1618736	NW_017547261.1-3342815-3343041
NW_017548003.1-728068-728652
NW_017548003.1-740355-740912
NW_017548183.1-1438821-1439142
NW_017548183.1-1441415-1442031
NW_017548287.1-446934-447381
NW_017548293.1-273755-274560
NW_017548293.1-352801-353314
NW_017548293.1-357096-357622
NW_017549178.1-116606-117842
NW_017550151.1-875595-876188
NW_017550151.1-877505-877907
NW_017550728.1-350097-351185
NW_017552231.1-23201-23811
NW_017552288.1-184869-186026
NW_017552322.1-520435-520971
NW_017554178.1-1232425-1232896
NW_017554178.1-1233967-1234371
NW_017557621.1-7356642-7357772
NW_017557621.1-7777601-7777917
NW_017563186.1-2065837-2066354
NW_017564110.1-4619356-4620199
NW_017564582.1-6183201-6183827
NW_017566536.1-130401-131117
NW_017566789.1-111275-111843
NW_017566817.1-138625-139282
NW_017566832.1-1523247-1524999

### Sheet: 170 HGTs reported previously
55 HGTs overlapped with HGTs identified by us	49 HGTs not overlapped with HGTs identified by us and filtered by the first step	32 HGTs not overlapped with HGTs identified by us and having higher similarity in CRG	32 HGTs not overlapped with HGTs identified by us and having low similarity in DRG
XP_018895580.1-7038-Bemisia_tabaci-Insecta	XP_018915905.1-7038-Bemisia_tabaci-Insecta	XP_018896482.1-7038-Bemisia_tabaci-Insecta	XP_018903261.1-7038-Bemisia_tabaci-Insecta
XP_018895581.1-7038-Bemisia_tabaci-Insecta	XP_018906621.1-7038-Bemisia_tabaci-Insecta	XP_018896530.1-7038-Bemisia_tabaci-Insecta	XP_018895940.1-7038-Bemisia_tabaci-Insecta
XP_018896155.1-7038-Bemisia_tabaci-Insecta	XP_018908792.1-7038-Bemisia_tabaci-Insecta	XP_018896540.1-7038-Bemisia_tabaci-Insecta	XP_018918087.1-7038-Bemisia_tabaci-Insecta
XP_018896331.1-7038-Bemisia_tabaci-Insecta	XP_018917889.1-7038-Bemisia_tabaci-Insecta	XP_018896761.1-7038-Bemisia_tabaci-Insecta	XP_018917668.1-7038-Bemisia_tabaci-Insecta
XP_018896941.1-7038-Bemisia_tabaci-Insecta	XP_018907313.1-7038-Bemisia_tabaci-Insecta	XP_018896785.1-7038-Bemisia_tabaci-Insecta	XP_018902288.1-7038-Bemisia_tabaci-Insecta
XP_018897056.1-7038-Bemisia_tabaci-Insecta	XP_018907992.1-7038-Bemisia_tabaci-Insecta	XP_018897059.1-7038-Bemisia_tabaci-Insecta	XP_018917389.1-7038-Bemisia_tabaci-Insecta
XP_018899517.1-7038-Bemisia_tabaci-Insecta	XP_018908429.1-7038-Bemisia_tabaci-Insecta	XP_018898354.1-7038-Bemisia_tabaci-Insecta	XP_018900069.1-7038-Bemisia_tabaci-Insecta
XP_018899717.1-7038-Bemisia_tabaci-Insecta	XP_018905097.1-7038-Bemisia_tabaci-Insecta	XP_018899486.1-7038-Bemisia_tabaci-Insecta	XP_018895601.1-7038-Bemisia_tabaci-Insecta
XP_018899945.1-7038-Bemisia_tabaci-Insecta	XP_018905096.1-7038-Bemisia_tabaci-Insecta	XP_018900538.1-7038-Bemisia_tabaci-Insecta	XP_018901552.1-7038-Bemisia_tabaci-Insecta
XP_018899947.1-7038-Bemisia_tabaci-Insecta	XP_018901325.1-7038-Bemisia_tabaci-Insecta	XP_018900633.1-7038-Bemisia_tabaci-Insecta	XP_018899934.1-7038-Bemisia_tabaci-Insecta
XP_018900833.1-7038-Bemisia_tabaci-Insecta	XP_018918224.1-7038-Bemisia_tabaci-Insecta	XP_018902249.1-7038-Bemisia_tabaci-Insecta	XP_018899931.1-7038-Bemisia_tabaci-Insecta
XP_018900996.1-7038-Bemisia_tabaci-Insecta	XP_018907343.1-7038-Bemisia_tabaci-Insecta	XP_018903453.1-7038-Bemisia_tabaci-Insecta	XP_018902087.1-7038-Bemisia_tabaci-Insecta
XP_018901461.1-7038-Bemisia_tabaci-Insecta	XP_018912080.1-7038-Bemisia_tabaci-Insecta	XP_018905384.1-7038-Bemisia_tabaci-Insecta	XP_018916126.1-7038-Bemisia_tabaci-Insecta
XP_018901895.1-7038-Bemisia_tabaci-Insecta	XP_018906758.1-7038-Bemisia_tabaci-Insecta	XP_018909210.1-7038-Bemisia_tabaci-Insecta	XP_018910431.1-7038-Bemisia_tabaci-Insecta
XP_018903996.1-7038-Bemisia_tabaci-Insecta	XP_018915451.1-7038-Bemisia_tabaci-Insecta	XP_018909330.1-7038-Bemisia_tabaci-Insecta	XP_018918017.1-7038-Bemisia_tabaci-Insecta
XP_018904122.1-7038-Bemisia_tabaci-Insecta	XP_018915441.1-7038-Bemisia_tabaci-Insecta	XP_018911539.1-7038-Bemisia_tabaci-Insecta	XP_018914729.1-7038-Bemisia_tabaci-Insecta
XP_018904130.1-7038-Bemisia_tabaci-Insecta	XP_018903325.1-7038-Bemisia_tabaci-Insecta	XP_018912302.1-7038-Bemisia_tabaci-Insecta	XP_018914093.1-7038-Bemisia_tabaci-Insecta
XP_018904131.1-7038-Bemisia_tabaci-Insecta	XP_018903699.1-7038-Bemisia_tabaci-Insecta	XP_018912771.1-7038-Bemisia_tabaci-Insecta	XP_018909952.1-7038-Bemisia_tabaci-Insecta
XP_018904164.1-7038-Bemisia_tabaci-Insecta	XP_018897422.1-7038-Bemisia_tabaci-Insecta	XP_018912967.1-7038-Bemisia_tabaci-Insecta	XP_018899932.1-7038-Bemisia_tabaci-Insecta
XP_018904167.1-7038-Bemisia_tabaci-Insecta	XP_018900646.1-7038-Bemisia_tabaci-Insecta	XP_018913900.1-7038-Bemisia_tabaci-Insecta	XP_018896861.1-7038-Bemisia_tabaci-Insecta
XP_018904783.1-7038-Bemisia_tabaci-Insecta	XP_018900768.1-7038-Bemisia_tabaci-Insecta	XP_018914167.1-7038-Bemisia_tabaci-Insecta	XP_018910755.1-7038-Bemisia_tabaci-Insecta
XP_018905017.1-7038-Bemisia_tabaci-Insecta	XP_018913923.1-7038-Bemisia_tabaci-Insecta	XP_018914459.1-7038-Bemisia_tabaci-Insecta	XP_018905170.1-7038-Bemisia_tabaci-Insecta
XP_018905244.1-7038-Bemisia_tabaci-Insecta	XP_018916131.1-7038-Bemisia_tabaci-Insecta	XP_018914539.1-7038-Bemisia_tabaci-Insecta	XP_018917674.1-7038-Bemisia_tabaci-Insecta
XP_018906382.1-7038-Bemisia_tabaci-Insecta	XP_018911433.1-7038-Bemisia_tabaci-Insecta	XP_018914555.1-7038-Bemisia_tabaci-Insecta	XP_018914094.1-7038-Bemisia_tabaci-Insecta
XP_018906383.1-7038-Bemisia_tabaci-Insecta	XP_018918118.1-7038-Bemisia_tabaci-Insecta	XP_018914668.1-7038-Bemisia_tabaci-Insecta	XP_018907672.1-7038-Bemisia_tabaci-Insecta
XP_018906778.1-7038-Bemisia_tabaci-Insecta	XP_018900304.1-7038-Bemisia_tabaci-Insecta	XP_018915182.1-7038-Bemisia_tabaci-Insecta	XP_018895739.1-7038-Bemisia_tabaci-Insecta
XP_018906875.1-7038-Bemisia_tabaci-Insecta	XP_018897737.1-7038-Bemisia_tabaci-Insecta	XP_018915372.1-7038-Bemisia_tabaci-Insecta	XP_018917961.1-7038-Bemisia_tabaci-Insecta
XP_018906889.1-7038-Bemisia_tabaci-Insecta	XP_018908010.1-7038-Bemisia_tabaci-Insecta	XP_018916696.1-7038-Bemisia_tabaci-Insecta	XP_018900703.1-7038-Bemisia_tabaci-Insecta
XP_018906980.1-7038-Bemisia_tabaci-Insecta	XP_018906186.1-7038-Bemisia_tabaci-Insecta	XP_018916964.1-7038-Bemisia_tabaci-Insecta	XP_018900835.1-7038-Bemisia_tabaci-Insecta
XP_018907974.1-7038-Bemisia_tabaci-Insecta	XP_018907156.1-7038-Bemisia_tabaci-Insecta	XP_018917081.1-7038-Bemisia_tabaci-Insecta	XP_018895705.1-7038-Bemisia_tabaci-Insecta
XP_018908585.1-7038-Bemisia_tabaci-Insecta	XP_018906551.1-7038-Bemisia_tabaci-Insecta	XP_018917243.1-7038-Bemisia_tabaci-Insecta	XP_018895845.1-7038-Bemisia_tabaci-Insecta
XP_018908732.1-7038-Bemisia_tabaci-Insecta	XP_018915630.1-7038-Bemisia_tabaci-Insecta	XP_018917305.1-7038-Bemisia_tabaci-Insecta	XP_018898924.1-7038-Bemisia_tabaci-Insecta
XP_018909010.1-7038-Bemisia_tabaci-Insecta	XP_018902074.1-7038-Bemisia_tabaci-Insecta	XP_018917708.1-7038-Bemisia_tabaci-Insecta
XP_018910423.1-7038-Bemisia_tabaci-Insecta	XP_018914449.1-7038-Bemisia_tabaci-Insecta	XP_018917734.1-7038-Bemisia_tabaci-Insecta
XP_018910441.1-7038-Bemisia_tabaci-Insecta	XP_018902845.1-7038-Bemisia_tabaci-Insecta	XP_018917991.1-7038-Bemisia_tabaci-Insecta
XP_018910475.1-7038-Bemisia_tabaci-Insecta	XP_018896457.1-7038-Bemisia_tabaci-Insecta
XP_018910520.1-7038-Bemisia_tabaci-Insecta	XP_018896484.1-7038-Bemisia_tabaci-Insecta
XP_018911193.1-7038-Bemisia_tabaci-Insecta	XP_018897047.1-7038-Bemisia_tabaci-Insecta
XP_018911544.1-7038-Bemisia_tabaci-Insecta	XP_018895596.1-7038-Bemisia_tabaci-Insecta
XP_018912770.1-7038-Bemisia_tabaci-Insecta	XP_018895614.1-7038-Bemisia_tabaci-Insecta
XP_018912959.1-7038-Bemisia_tabaci-Insecta	XP_018917754.1-7038-Bemisia_tabaci-Insecta
XP_018912976.1-7038-Bemisia_tabaci-Insecta	XP_018917971.1-7038-Bemisia_tabaci-Insecta
XP_018914076.1-7038-Bemisia_tabaci-Insecta	XP_018907643.1-7038-Bemisia_tabaci-Insecta
XP_018914445.1-7038-Bemisia_tabaci-Insecta	XP_018907675.1-7038-Bemisia_tabaci-Insecta
XP_018914866.1-7038-Bemisia_tabaci-Insecta	XP_018912767.1-7038-Bemisia_tabaci-Insecta
XP_018915355.1-7038-Bemisia_tabaci-Insecta	XP_018899926.1-7038-Bemisia_tabaci-Insecta
XP_018915906.1-7038-Bemisia_tabaci-Insecta	XP_018900477.1-7038-Bemisia_tabaci-Insecta
XP_018916098.1-7038-Bemisia_tabaci-Insecta	XP_018903262.1-7038-Bemisia_tabaci-Insecta
XP_018916415.1-7038-Bemisia_tabaci-Insecta	XP_018910172.1-7038-Bemisia_tabaci-Insecta
XP_018916660.1-7038-Bemisia_tabaci-Insecta
XP_018916952.1-7038-Bemisia_tabaci-Insecta
XP_018917859.1-7038-Bemisia_tabaci-Insecta
XP_018918226.1-7038-Bemisia_tabaci-Insecta
XP_018918274.1-7038-Bemisia_tabaci-Insecta
XP_018918275.1-7038-Bemisia_tabaci-Insecta
