## Supplemental Table 1-14 for "Widespread of horizontal gene transfer events in eukaryotes": Supplementary Table 4.xlsx

### Sheet: Human
Table S4. The distribution of organisms that HGT events occurred.
id	kingdom	phylum	class	order	num
GCF_000845245.1	Viruses	Peploviricota	Herviviricetes	Herpesvirales	1
GCF_015163715.1	Bacteria	Pseudomonadota	Gammaproteobacteria	Pseudomonadales	1
GCF_000002415.2	Protozoa	Apicomplexa	Aconoidasida	Haemosporida	13
GCF_000421685.1	Bacteria	Actinomycetota	Actinomycetes	Bifidobacteriales	1
GCF_000186245.1	Bacteria	Campylobacterota	Epsilonproteobacteria	Campylobacterales	1
GCF_000196675.2	Bacteria	Actinomycetota	Actinomycetes	Pseudonocardiales	1
GCF_014648835.1	Bacteria	Actinomycetota	Actinomycetes	Kitasatosporales	1
GCF_004022285.3	Bacteria	Pseudomonadota	Alphaproteobacteria	Hyphomicrobiales	1
GCF_002738365.1	Viridiplantae	Streptophyta	Magnoliopsida	Cucurbitales	1
GCF_009834205.1	Bacteria	Actinomycetota	Actinomycetes	Micrococcales	1
GCF_900090045.1	Protozoa	Apicomplexa	Aconoidasida	Haemosporida	1
GCF_004358895.1	Bacteria	Actinomycetota	Actinomycetes	Micrococcales	1
GCF_900101735.1	Bacteria	Actinomycetota	Actinomycetes	Mycobacteriales	1
GCF_004153795.1	Viridiplantae	Streptophyta	Magnoliopsida	Ericales	1
GCF_000149755.1	Protozoa	Oomycota	Peronosporales	Peronosporales	1
GCF_000846265.1	Viruses	Peploviricota	Herviviricetes	Herpesvirales	1
GCF_000208745.1	Viridiplantae	Streptophyta	Magnoliopsida	Malvales	1
GCF_003585765.1	Bacteria	Bacteroidota	Cytophagia	Cytophagales	1
GCF_932294415.1	Viridiplantae	Streptophyta	Magnoliopsida	Fagales	1
GCF_000633955.1	Viridiplantae	Streptophyta	Magnoliopsida	Brassicales	1
GCF_937425535.1	Bacteria	Pseudomonadota	Alphaproteobacteria	Rhodospirillales	1
GCF_000002425.4	Viridiplantae	Streptophyta	Bryopsida	Funariales	1
GCF_000005505.3	Viridiplantae	Streptophyta	Magnoliopsida	Poales	1
GCF_019704535.1	Bacteria	Pseudomonadota	Gammaproteobacteria	Pseudomonadales	1
GCF_020379485.1	Viridiplantae	Streptophyta	Magnoliopsida	Brassicales	1
GCF_002964865.1	Bacteria	Cyanobacteriota	Cyanophyceae	Chroococcales	1
GCF_018130265.1	Bacteria	Pseudomonadota	Alphaproteobacteria	Hyphomicrobiales	1
GCF_019778565.1	Bacteria	Pseudomonadota	Alphaproteobacteria	Hyphomicrobiales	1
GCF_003865135.1	Bacteria	Actinomycetota	Actinomycetes	Kitasatosporales	1
GCF_000421565.1	Bacteria	Actinomycetota	Actinomycetes	Micrococcales	1
GCF_000981445.1	Protozoa	Apicomplexa	Aconoidasida	Piroplasmida	38
GCF_000226115.1	Fungi	Ascomycota	Sordariomycetes	Sordariales	1
GCF_900115855.1	Bacteria	Bacillota	Clostridia	Eubacteriales	1
GCF_000687475.1	Fungi	Ascomycota	Sordariomycetes	Hypocreales	1
GCF_000313135.1	Protozoa	Discosea	Longamoebia	Longamoebia	1
GCF_001500285.1	Fungi	Ascomycota	Leotiomycetes	Helotiales	1
GCF_900109465.1	Bacteria	Actinomycetota	Actinomycetes	Kitasatosporales	1
GCF_900111545.1	Bacteria	Pseudomonadota	Alphaproteobacteria	Rhodobacterales	1
GCF_000471905.2	Viridiplantae	Streptophyta	Magnoliopsida	Amborellales	1
GCF_001540865.1	Viridiplantae	Streptophyta	Magnoliopsida	Poales	1
GCF_000224675.1	Bacteria	Pseudomonadota	Gammaproteobacteria	Enterobacterales	1
GCF_000309985.2	Viridiplantae	Streptophyta	Magnoliopsida	Brassicales	1
GCF_937616625.1	Viridiplantae	Streptophyta	Magnoliopsida	Malpighiales	1

### Sheet: Mouse
id	kingdom	phylum	class	order	num
GCF_000002415.2	Protozoa	Apicomplexa	Aconoidasida	Haemosporida	3
GCF_000478725.1	Viridiplantae	Streptophyta	Magnoliopsida	Brassicales	1
GCF_000968535.2	Bacteria	Pseudomonadota	Gammaproteobacteria	Methylococcales	1
GCF_018294505.1	Viridiplantae	Streptophyta	Magnoliopsida	Poales	1
GCF_000365185.1	Viridiplantae	Streptophyta	Magnoliopsida	Proteales	1
GCF_000005505.3	Viridiplantae	Streptophyta	Magnoliopsida	Poales	1
GCF_008330805.1	Bacteria	Pseudomonadota	Betaproteobacteria	Neisseriales	1
GCF_009649705.1	Bacteria	Pseudomonadota	Gammaproteobacteria	Xanthomonadales	6
GCF_000227135.1	Protozoa	Euglenozoa	Kinetoplastea	Trypanosomatida	1
GCF_004353265.1	Viridiplantae	Streptophyta	Magnoliopsida	Vitales	1
GCF_000003745.3	Viridiplantae	Streptophyta	Magnoliopsida	Vitales	1
GCF_009857635.1	Bacteria	Pseudomonadota	Betaproteobacteria	Burkholderiales	1
GCF_000186865.1	Protozoa	Pelagophyceae	Pelagophyceae	Pelagomonadales	1
GCF_000857045.1	Viruses	Nucleocytoviricota	Pokkesviricetes	Chitovirales	1
GCF_000263155.2	Viridiplantae	Streptophyta	Magnoliopsida	Poales	1
GCF_000981445.1	Protozoa	Apicomplexa	Aconoidasida	Piroplasmida	35
GCF_009299385.1	Bacteria	Actinomycetota	Actinomycetes	Kitasatosporales	1
GCF_002866825.1	Bacteria	Pseudomonadota	Gammaproteobacteria	Cellvibrionales	1
GCF_002917755.1	Viridiplantae	Streptophyta	Magnoliopsida	Caryophyllales	1
GCF_000520075.1	Protozoa	Oomycota	Saprolegniales	Saprolegniales	1

### Sheet: Cow
id	kingdom	phylum	class	order	num
GCF_000150975.2	Fungi	Ascomycota	Eurotiomycetes	Onygenales	1
GCF_001433935.1	Viridiplantae	Streptophyta	Magnoliopsida	Poales	1
GCF_000425745.1	Bacteria	Pseudomonadota	Gammaproteobacteria	Pseudomonadales	1
GCF_001598255.1	Bacteria	Pseudomonadota	Betaproteobacteria	Burkholderiales	1
GCF_001598955.1	Bacteria	Actinomycetota	Actinomycetes	Micrococcales	1
GCF_000332315.1	Bacteria	Cyanobacteriota	Cyanophyceae	Pseudanabaenales	1
GCF_001889125.1	Bacteria	Actinomycetota	Actinomycetes	Micrococcales	1
GCF_001540865.1	Viridiplantae	Streptophyta	Magnoliopsida	Poales	1
GCF_001613465.1	Bacteria	Actinomycetota	Actinomycetes	Mycobacteriales	1
GCF_003086295.2	Viridiplantae	Streptophyta	Magnoliopsida	Fabales	1
GCF_000208925.1	Protozoa	Evosea	Mastigamoebida	Mastigamoebida	1
GCF_000149615.1	Fungi	Ascomycota	Eurotiomycetes	Eurotiales	1
GCF_003812925.1	Bacteria	Pseudomonadota	Gammaproteobacteria	Enterobacterales	1
GCF_000298775.1	Fungi	Ascomycota	Leotiomycetes	Helotiales	1
GCF_000002415.2	Protozoa	Apicomplexa	Aconoidasida	Haemosporida	2
GCF_000465575.1	Bacteria	Pseudomonadota	Gammaproteobacteria	Pseudomonadales	1
GCF_900638215.1	Bacteria	Actinomycetota	Actinomycetes	Streptosporangiales	2
GCF_000845685.2	Viruses	Peploviricota	Herviviricetes	Herpesvirales	1
GCF_007990775.1	Bacteria	Deinococcota	Deinococci	Deinococcales	1
GCF_014263315.1	Bacteria	Actinomycetota	Actinomycetes	Mycobacteriales	1
GCF_020419785.1	Bacteria	Pseudomonadota	Betaproteobacteria	Burkholderiales	1
GCF_900103345.1	Bacteria	Pseudomonadota	Gammaproteobacteria	Pseudomonadales	1
GCF_002940085.1	Bacteria	Pseudomonadota	Gammaproteobacteria	Xanthomonadales	1
GCF_900109025.1	Bacteria	Pseudomonadota	Gammaproteobacteria	Xanthomonadales	1
GCF_000263155.2	Viridiplantae	Streptophyta	Magnoliopsida	Poales	1
GCF_000425645.1	Bacteria	Bacteroidota	Flavobacteriia	Flavobacteriales	1
GCF_009727055.1	Viridiplantae	Streptophyta	Magnoliopsida	Cucurbitales	1
GCF_003863415.1	Bacteria	Pseudomonadota	Betaproteobacteria	Burkholderiales	1
GCF_001638985.1	Fungi	Mucoromycota	Mucoromycetes	Mucorales	1
GCF_011764445.1	Bacteria	Actinomycetota	Actinomycetes	Micromonosporales	1
GCF_000468495.1	Bacteria	Thermodesulfobacteriota	Desulfovibrionia	Desulfovibrionales	1
GCF_014650875.1	Bacteria	Actinomycetota	Actinomycetes	Kitasatosporales	1
GCF_000981445.1	Protozoa	Apicomplexa	Aconoidasida	Piroplasmida	22
GCF_014323725.1	Bacteria	Actinomycetota	Actinomycetes	Pseudonocardiales	1

### Sheet: Lizard
id	kingdom	phylum	class	order	num
GCF_007655135.1	Viridiplantae	Streptophyta	Magnoliopsida	Myrtales	2
GCF_009771025.1	Fungi	Ascomycota	Sordariomycetes	Glomerellales	1
GCF_000188115.5	Viridiplantae	Streptophyta	Magnoliopsida	Solanales	1
GCF_000633955.1	Viridiplantae	Streptophyta	Magnoliopsida	Brassicales	1
GCF_000422245.1	Bacteria	Thermodesulfobacteriota	Desulfovibrionia	Desulfovibrionales	1
GCF_904849725.1	Viridiplantae	Streptophyta	Magnoliopsida	Poales	1
GCF_000002595.2	Viridiplantae	Chlorophyta	Chlorophyceae	Chlamydomonadales	1
GCF_932294415.1	Viridiplantae	Streptophyta	Magnoliopsida	Fagales	3
GCF_018860885.1	Bacteria	Pseudomonadota	Alphaproteobacteria	Rhodobacterales	1
GCF_000359705.1	Fungi	Ascomycota	Dothideomycetes	Pleosporales	1
GCF_002355975.1	Bacteria	Pseudomonadota	Gammaproteobacteria	Xanthomonadales	1
GCF_900110885.1	Bacteria	Pseudomonadota	Gammaproteobacteria	Pseudomonadales	1
GCF_000317695.1	Bacteria	Cyanobacteriota	Cyanophyceae	Nostocales	1
GCF_001448375.1	Viruses	Nucleocytoviricota	Megaviricetes	Pimascovirales	1
GCF_000165425.1	Protozoa	Ciliophora	Oligohymenophorea	Peniculida	1
GCF_000151645.1	Fungi	Ascomycota	Pezizomycetes	Pezizales	1
GCF_000092825.1	Bacteria	Actinomycetota	Actinomycetes	Mycobacteriales	1
GCF_018294505.1	Viridiplantae	Streptophyta	Magnoliopsida	Poales	1
GCF_900445045.1	Bacteria	Actinomycetota	Actinomycetes	Actinomycetales	1
GCF_001078395.1	Fungi	Ascomycota	Eurotiomycetes	Eurotiales	1
GCF_020379485.1	Viridiplantae	Streptophyta	Magnoliopsida	Brassicales	2
GCF_000332315.1	Bacteria	Cyanobacteriota	Cyanophyceae	Pseudanabaenales	1
GCF_002208825.2	Bacteria	Pseudomonadota	Alphaproteobacteria	Caulobacterales	1
GCF_000715135.1	Viridiplantae	Streptophyta	Magnoliopsida	Solanales	1
GCF_002865645.1	Fungi	Ascomycota	Leotiomycetes	Helotiales	1
GCF_000845245.1	Viruses	Peploviricota	Herviviricetes	Herpesvirales	1
GCF_000022565.1	Bacteria	Acidobacteriota	Terriglobia	Terriglobales	1
GCF_000365185.1	Viridiplantae	Streptophyta	Magnoliopsida	Proteales	1
GCF_000226075.1	Viridiplantae	Streptophyta	Magnoliopsida	Solanales	3
GCF_000190595.1	Bacteria	Bacteroidota	Flavobacteriia	Flavobacteriales	1
GCF_020796205.1	Viridiplantae	Streptophyta	Magnoliopsida	Rosales	2
GCF_900185275.1	Viridiplantae	Streptophyta	Magnoliopsida	Solanales	1
GCF_001632365.1	Fungi	Basidiomycota	Agaricomycetes	Polyporales	1
GCF_000346465.2	Viridiplantae	Streptophyta	Magnoliopsida	Rosales	1
GCF_000858025.1	Viruses	Artverviricota	Revtraviricetes	Ortervirales	1
GCF_009730915.1	Viridiplantae	Streptophyta	Magnoliopsida	Dioscoreales	1
GCF_002742605.1	Viridiplantae	Streptophyta	Magnoliopsida	Lamiales	1
GCF_020092905.1	Bacteria	Pseudomonadota	Alphaproteobacteria	Sphingomonadales	1
GCF_000695525.1	Viridiplantae	Streptophyta	Magnoliopsida	Brassicales	2
GCF_001625215.1	Viridiplantae	Streptophyta	Magnoliopsida	Apiales	3
GCF_002878395.1	Viridiplantae	Streptophyta	Magnoliopsida	Solanales	3
GCF_000203795.1	Fungi	Chytridiomycota	Chytridiomycetes	Rhizophydiales	1
GCF_003573695.1	Viridiplantae	Streptophyta	Magnoliopsida	Ranunculales	1
GCF_016545825.1	Viridiplantae	Streptophyta	Magnoliopsida	Myrtales	1
GCF_902167145.1	Viridiplantae	Streptophyta	Magnoliopsida	Poales	1
GCF_003073215.2	Viridiplantae	Streptophyta	Magnoliopsida	Poales	1
GCF_000002415.2	Protozoa	Apicomplexa	Aconoidasida	Haemosporida	1
GCF_000150535.2	Viridiplantae	Streptophyta	Magnoliopsida	Brassicales	1
GCF_000005505.3	Viridiplantae	Streptophyta	Magnoliopsida	Poales	1
GCF_000003745.3	Viridiplantae	Streptophyta	Magnoliopsida	Vitales	2
GCF_001433935.1	Viridiplantae	Streptophyta	Magnoliopsida	Poales	1
GCF_004353265.1	Viridiplantae	Streptophyta	Magnoliopsida	Vitales	1
GCF_001659605.2	Viridiplantae	Streptophyta	Magnoliopsida	Malpighiales	1

### Sheet: Frog
id	kingdom	phylum	class	order	num
GCF_019578655.1	Viridiplantae	Streptophyta	Magnoliopsida	Malpighiales	1
GCF_004799145.1	Viridiplantae	Streptophyta	Magnoliopsida	Fabales	1
GCF_000471905.2	Viridiplantae	Streptophyta	Magnoliopsida	Amborellales	1
GCF_000149755.1	Protozoa	Oomycota	Peronosporales	Peronosporales	1
GCF_000002425.4	Viridiplantae	Streptophyta	Bryopsida	Funariales	1
GCF_004118075.2	Viridiplantae	Streptophyta	Magnoliopsida	Fabales	1
GCF_016647745.1	Fungi	Basidiomycota	Agaricomycetes	Boletales	1
GCF_002917755.1	Viridiplantae	Streptophyta	Magnoliopsida	Caryophyllales	1
GCF_000981445.1	Protozoa	Apicomplexa	Aconoidasida	Piroplasmida	1
GCF_000420285.1	Bacteria	Pseudomonadota	Gammaproteobacteria	Cellvibrionales	1
GCF_900626175.2	Viridiplantae	Streptophyta	Magnoliopsida	Rosales	1
GCF_002173515.1	Bacteria	Pseudomonadota	Alphaproteobacteria	Rhodospirillales	1
GCF_004193775.1	Viridiplantae	Streptophyta	Magnoliopsida	Fabales	1
GCF_001190045.1	Viridiplantae	Streptophyta	Magnoliopsida	Fabales	1
GCF_000208925.1	Protozoa	Evosea	Mastigamoebida	Mastigamoebida	1
GCF_000741045.1	Viridiplantae	Streptophyta	Magnoliopsida	Fabales	1
GCF_002007265.1	Viridiplantae	Streptophyta	Magnoliopsida	Caryophyllales	1
GCF_000184155.1	Viridiplantae	Streptophyta	Magnoliopsida	Rosales	1
GCF_000340665.2	Viridiplantae	Streptophyta	Magnoliopsida	Fabales	1
GCF_905220835.1	Bacteria	Pseudomonadota	Betaproteobacteria	Burkholderiales	1
GCF_025145985.1	Bacteria	Actinomycetota	Actinomycetes	Micrococcales	1
GCF_000321355.1	Protozoa	Apicomplexa	Aconoidasida	Haemosporida	1
GCF_900002375.2	Protozoa	Apicomplexa	Aconoidasida	Haemosporida	1
GCF_000143535.2	Fungi	Ascomycota	Leotiomycetes	Helotiales	1
GCF_000004695.1	Protozoa	Evosea	Eumycetozoa	Dictyosteliales	1
GCF_018294505.1	Viridiplantae	Streptophyta	Magnoliopsida	Poales	2
GCF_003444635.1	Fungi	Ascomycota	Pezizomycetes	Pezizales	2
GCF_000695525.1	Viridiplantae	Streptophyta	Magnoliopsida	Brassicales	2

### Sheet: Zebrafish
id	kingdom	phylum	class	order	num
GCF_002007265.1	Viridiplantae	Streptophyta	Magnoliopsida	Caryophyllales	1
GCF_932294415.1	Viridiplantae	Streptophyta	Magnoliopsida	Fagales	1
GCF_014066305.1	Fungi	Ascomycota	Lecanoromycetes	Lecanorales	1
GCF_000317415.1	Viridiplantae	Streptophyta	Magnoliopsida	Sapindales	1
GCF_001433935.1	Viridiplantae	Streptophyta	Magnoliopsida	Poales	1
GCF_001605985.2	Viridiplantae	Streptophyta	Magnoliopsida	Asparagales	1
GCF_016906535.1	Fungi	Basidiomycota	Agaricomycetes	Cantharellales	2
GCF_001625215.1	Viridiplantae	Streptophyta	Magnoliopsida	Apiales	1
GCF_000208925.1	Protozoa	Evosea	Mastigamoebida	Mastigamoebida	1
GCF_002162155.2	Viridiplantae	Streptophyta	Magnoliopsida	Poales	1
GCF_000002415.2	Protozoa	Apicomplexa	Aconoidasida	Haemosporida	1
GCF_021901695.1	Fungi	Basidiomycota	Pucciniomycetes	Pucciniales	3
GCF_001190045.1	Viridiplantae	Streptophyta	Magnoliopsida	Fabales	1
GCF_000315645.1	Fungi	Ascomycota	Eurotiomycetes	Eurotiales	1
GCF_001411555.2	Viridiplantae	Streptophyta	Magnoliopsida	Fagales	1
GCF_000327365.2	Viridiplantae	Streptophyta	Magnoliopsida	Malvales	1
GCF_000231095.2	Viridiplantae	Streptophyta	Magnoliopsida	Poales	1
GCF_000612285.1	Viridiplantae	Streptophyta	Magnoliopsida	Malvales	1
GCF_010389155.1	Viridiplantae	Streptophyta	Magnoliopsida	Asterales	1
GCF_021015755.1	Fungi	Basidiomycota	Agaricomycetes	Agaricales	1
GCF_900626175.2	Viridiplantae	Streptophyta	Magnoliopsida	Rosales	1
GCF_000703125.1	Bacteria	Bacillota	Clostridia	Eubacteriales	1
GCF_000800395.1	Bacteria	Deinococcota	Deinococci	Deinococcales	1
GCF_000715135.1	Viridiplantae	Streptophyta	Magnoliopsida	Solanales	1
GCF_011075055.1	Viridiplantae	Streptophyta	Magnoliopsida	Sapindales	1
GCF_000292625.1	Fungi	Basidiomycota	Dacrymycetes	Dacrymycetales	1
GCF_001995035.1	Viridiplantae	Streptophyta	Magnoliopsida	Cucurbitales	1
GCF_000149645.3	Fungi	Ascomycota	Eurotiomycetes	Eurotiales	2
GCF_008120875.1	Bacteria	Pseudomonadota	Gammaproteobacteria	Cellvibrionales	1
GCF_003073215.2	Viridiplantae	Streptophyta	Magnoliopsida	Poales	1
GCF_916048215.2	Viridiplantae	Streptophyta	Magnoliopsida	Rosales	1
GCF_000695525.1	Viridiplantae	Streptophyta	Magnoliopsida	Brassicales	1
GCF_003473485.1	Viridiplantae	Streptophyta	Magnoliopsida	Fabales	1
GCF_000871465.1	Viruses	Heunggongvirae	Peploviricota	Herviviricetes	1
GCF_003935025.1	Viridiplantae	Streptophyta	Magnoliopsida	Fabales	1
GCF_018294505.1	Viridiplantae	Streptophyta	Magnoliopsida	Poales	2
GCF_002878395.1	Viridiplantae	Streptophyta	Magnoliopsida	Solanales	2
GCF_004193775.1	Viridiplantae	Streptophyta	Magnoliopsida	Fabales	1
GCF_010093135.1	Bacteria	Pseudomonadota	Gammaproteobacteria	Xanthomonadales	1
GCF_000439145.1	Fungi	Mucoromycota	Glomeromycetes	Glomerales	2
GCF_000331145.1	Viridiplantae	Streptophyta	Magnoliopsida	Fabales	1
GCF_001941625.1	Bacteria	Actinomycetota	Actinomycetes	Pseudonocardiales	1
GCF_003444635.1	Fungi	Ascomycota	Pezizomycetes	Pezizales	1
GCF_007990345.1	Viridiplantae	Streptophyta	Magnoliopsida	Malvales	1
GCF_001661335.1	Fungi	Ascomycota	Saccharomycetes	Saccharomycetales	1
GCF_000184155.1	Viridiplantae	Streptophyta	Magnoliopsida	Rosales	2
GCF_004134885.2	Bacteria	Actinomycetota	Actinomycetes	Propionibacteriales	1
GCF_000633955.1	Viridiplantae	Streptophyta	Magnoliopsida	Brassicales	1
GCF_013358625.1	Viridiplantae	Streptophyta	Magnoliopsida	Proteales	1
GCF_001865875.1	Viridiplantae	Streptophyta	Magnoliopsida	Fabales	1
GCF_000004515.6	Viridiplantae	Streptophyta	Magnoliopsida	Fabales	1
GCF_004785595.1	Viridiplantae	Streptophyta	Magnoliopsida	Fagales	1
GCF_020796205.1	Viridiplantae	Streptophyta	Magnoliopsida	Rosales	1

### Sheet: Fruit fly
id	kingdom	phylum	class	order	num
GCF_003611695.1	Bacteria	Myxococcota	Myxococcia	Myxococcales	1
GCF_000346465.2	Viridiplantae	Streptophyta	Magnoliopsida	Rosales	1
GCF_000225545.1	Fungi	Ascomycota	Orbiliomycetes	Orbiliales	1
GCF_000005505.3	Viridiplantae	Streptophyta	Magnoliopsida	Poales	1
GCF_000520075.1	Protozoa	Oomycota	Saprolegniales	Saprolegniales	2
GCF_000800395.1	Bacteria	Deinococcota	Deinococci	Deinococcales	1
GCF_000695525.1	Viridiplantae	Streptophyta	Magnoliopsida	Brassicales	1
GCF_001683475.1	Viridiplantae	Streptophyta	Magnoliopsida	Caryophyllales	1
GCF_022478755.1	Fungi	Ascomycota	Sordariomycetes	Xylariales	1
GCF_016622365.1	Bacteria	Pseudomonadota	Gammaproteobacteria	Pseudomonadales	1
GCF_001509585.1	Bacteria	Pseudomonadota	Alphaproteobacteria	Rhodobacterales	1
GCF_003713225.1	Viridiplantae	Streptophyta	Magnoliopsida	Gentianales	1
GCF_004362405.1	Bacteria	Pseudomonadota	Betaproteobacteria	Burkholderiales	1
GCF_000002595.2	Viridiplantae	Chlorophyta	Chlorophyceae	Chlamydomonadales	1
GCF_001411555.2	Viridiplantae	Streptophyta	Magnoliopsida	Fagales	1
GCF_000142905.1	Protozoa	Apusomonadida	Apusomonadidae	Thecamonas	1
GCF_016613385.1	Bacteria	Pseudomonadota	Alphaproteobacteria	Hyphomicrobiales	1
GCF_009932815.1	Bacteria	Pseudomonadota	Gammaproteobacteria	Pseudomonadales	1
GCF_000733215.1	Viridiplantae	Chlorophyta	Trebouxiophyceae	Chlorellales	1
GCF_011297315.1	Bacteria	Actinomycetota	Actinomycetes	Micromonosporales	1
GCF_002102065.1	Bacteria	Actinomycetota	Actinomycetes	Mycobacteriales	1
GCF_002159895.1	Bacteria	Actinomycetota	Coriobacteriia	Eggerthellales	1
GCF_011045075.1	Bacteria	Actinomycetota	Actinomycetes	Kitasatosporales	1
GCF_001540865.1	Viridiplantae	Streptophyta	Magnoliopsida	Poales	1
GCF_003258945.1	Bacteria	Pseudomonadota	Alphaproteobacteria	Rhodospirillales	1
GCF_001654055.1	Viridiplantae	Streptophyta	Magnoliopsida	Malpighiales	1
GCF_902859705.1	Bacteria	Pseudomonadota	Betaproteobacteria	Burkholderiales	1
GCF_004341375.1	Bacteria	Pseudomonadota	Alphaproteobacteria	Rhodothalassiales	1
GCF_002101675.1	Bacteria	Actinomycetota	Actinomycetes	Mycobacteriales	1
GCF_002738365.1	Viridiplantae	Streptophyta	Magnoliopsida	Cucurbitales	1

### Sheet: Nematode
id	kingdom	phylum	class	order	num
GCF_004353265.1	Viridiplantae	Streptophyta	Magnoliopsida	Vitales	1
GCF_900156575.1	Bacteria	Bacteroidota	Flavobacteriia	Flavobacteriales	1
GCF_002878395.1	Viridiplantae	Streptophyta	Magnoliopsida	Solanales	1
GCF_001281425.1	Bacteria	Actinomycetota	Actinomycetes	Bifidobacteriales	1
GCF_000835475.1	Fungi	Ascomycota	Eurotiomycetes	Chaetothyriales	1
GCF_000321355.1	Protozoa	Apicomplexa	Aconoidasida	Haemosporida	1
GCF_002911695.1	Bacteria	Balneolota	Balneolia	Balneolales	1
GCF_000225545.1	Fungi	Ascomycota	Orbiliomycetes	Orbiliales	1
GCF_000214015.3	Viridiplantae	Chlorophyta	Mamiellophyceae	Mamiellales	1
GCF_000005505.3	Viridiplantae	Streptophyta	Magnoliopsida	Poales	1

### Sheet: Yeast
id	kingdom	phylum	class	order	num
GCF_002082135.1	Bacteria	Pseudomonadota	Betaproteobacteria	Burkholderiales	1
GCF_002303985.1	Viridiplantae	Streptophyta	Magnoliopsida	Malvales	1
GCF_001604755.1	Metazoa	Chordata	Aves	Passeriformes	1
GCF_010918895.1	Bacteria	Pseudomonadota	Gammaproteobacteria	Moraxellales	1
GCF_000371365.1	Metazoa	Arthropoda	Insecta	Diptera	1
GCF_005239225.1	Viridiplantae	Streptophyta	Magnoliopsida	Malpighiales	1
GCF_004564725.1	Bacteria	Bacillota	Bacilli	Lactobacillales	1
GCF_003258335.1	Bacteria	Pseudomonadota	Gammaproteobacteria	Moraxellales	1
GCF_002994745.2	Viridiplantae	Streptophyta	Magnoliopsida	Rosales	1
GCF_007994985.1	Bacteria	Bacillota	Bacilli	Bacillales	1
GCF_023614345.1	Metazoa	Arthropoda	Insecta	Hemiptera	1
GCF_021432385.1	Bacteria	Bacillota	Clostridia	Eubacteriales	1
GCF_000004695.1	Protozoa	Evosea	Eumycetozoa	Dictyosteliales	2
GCF_001682515.1	Bacteria	Pseudomonadota	Gammaproteobacteria	Moraxellales	1
GCF_019929665.1	Bacteria	Bacillota	Bacilli	Lactobacillales	1
GCF_000001905.1	Metazoa	Chordata	Mammalia	Proboscidea	1
GCF_000512975.1	Viridiplantae	Streptophyta	Magnoliopsida	Lamiales	1
GCF_020631705.1	Metazoa	Arthropoda	Branchiopoda	Diplostraca	1
GCF_018152695.1	Metazoa	Arthropoda	Insecta	Diptera	1
GCF_009873245.2	Metazoa	Chordata	Mammalia	Artiodactyla	1
GCF_015220715.1	Metazoa	Chordata	Actinopteri	Characiformes	1
GCF_900104815.1	Bacteria	Actinomycetota	Actinomycetes	Kitasatosporales	1
GCF_917563875.1	Metazoa	Arthropoda	Insecta	Coleoptera	1
GCF_001465895.1	Metazoa	Chordata	Actinopteri	Cyprinodontiformes	1
GCF_000732505.1	Metazoa	Chordata	Actinopteri	Cyprinodontiformes	1
GCF_002135195.1	Bacteria	Pseudomonadota	Gammaproteobacteria	Moraxellales	1
GCF_000572035.2	Metazoa	Arthropoda	Insecta	Hymenoptera	2
GCF_001272555.1	Metazoa	Arthropoda	Insecta	Hymenoptera	1
GCF_001465345.1	Bacteria	Bacillota	Bacilli	Lactobacillales	1
GCF_009650485.1	Metazoa	Arthropoda	Insecta	Diptera	1
GCF_009819705.1	Metazoa	Chordata	Actinopteri	Pleuronectiformes	1
GCF_000759995.1	Bacteria	Pseudomonadota	Gammaproteobacteria	Moraxellales	1
GCF_000599845.2	Metazoa	Arthropoda	Insecta	Hymenoptera	1
GCF_003342905.1	Metazoa	Chordata	Aves	Casuariiformes	1
GCF_003966625.1	Bacteria	Bacillota	Bacilli	Bacillales	1
GCF_009914215.1	Bacteria	Pseudomonadota	Alphaproteobacteria	Rhodospirillales	1
GCF_009828535.2	Metazoa	Chordata	Mammalia	Primates	1
GCF_000203815.1	Protozoa	Evosea	Eumycetozoa	Acytosteliales	1
GCF_001594075.2	Metazoa	Arthropoda	Insecta	Hymenoptera	1
GCF_020424385.1	Metazoa	Arthropoda	Malacostraca	Decapoda	1
GCF_000365185.1	Viridiplantae	Streptophyta	Magnoliopsida	Proteales	1
GCF_001654025.1	Metazoa	Arthropoda	Insecta	Diptera	1
GCF_000014705.1	Bacteria	Pseudomonadota	Gammaproteobacteria	Alteromonadales	1
GCF_000214015.3	Viridiplantae	Chlorophyta	Mamiellophyceae	Mamiellales	1
GCF_000961515.1	Bacteria	Pseudomonadota	Betaproteobacteria	Burkholderiales	1
GCF_000208925.1	Protzoa	Evosea	Mastigamoebida	Mastigamoebida	1
GCF_933775445.1	Viridiplantae	Streptophyta	Magnoliopsida	Rosales	1
GCF_900497805.2	Metazoa	Chordata	Mammalia	Diprotodontia	1
GCF_009870125.1	Metazoa	Arthropoda	Insecta	Diptera	2
GCF_003614235.1	Bacteria	Bacillota	Clostridia	Eubacteriales	1
GCF_014839805.1	Metazoa	Arthropoda	Insecta	Lepidoptera	1
GCF_023119035.1	Viridiplantae	Streptophyta	Magnoliopsida	Lamiales	1
GCF_000165345.1	Protozoa	Apicomplexa	Conoidasida	Eucoccidiorida	1
GCF_006274405.1	Bacteria	Bacillota	Bacilli	Bacillales	1
GCF_014466175.1	Metazoa	Arthropoda	Insecta	Hymenoptera	1
GCF_001876935.1	Viridiplantae	Streptophyta	Magnoliopsida	Asparagales	1
GCF_000801105.1	Viridiplantae	Streptophyta	Magnoliopsida	Brassicales	1
GCF_022369495.1	Bacteria	Pseudomonadota	Gammaproteobacteria	Enterobacterales	1
GCF_011004845.1	Metazoa	Chordata	Actinopteri	Esociformes	1
GCF_019175485.1	Bacteria	Bacillota	Bacilli	Lactobacillales	1
GCF_002093755.1	Metazoa	Arthropoda	Insecta	Diptera	1
GCF_004193775.1	Viridiplantae	Streptophyta	Magnoliopsida	Fabales	1
GCF_003285905.1	Metazoa	Arthropoda	Insecta	Diptera	1
GCF_016765775.1	Bacteria	Pseudomonadota	Alphaproteobacteria	Rhodobacterales	1
GCF_021464435.1	Metazoa	Arthropoda	Insecta	Hymenoptera	1
GCF_015345945.1	Metazoa	Arthropoda	Insecta	Coleoptera	1
GCF_004366375.1	Bacteria	Bacillota	Clostridia	Halanaerobiales	1
GCF_001263275.1	Metazoa	Arthropoda	Insecta	Hymenoptera	1
GCF_025177605.1	Viridiplantae	Streptophyta	Magnoliopsida	Cucurbitales	1
GCF_004028015.1	Bacteria	Actinomycetota	Actinomycetes	Mycobacteriales	1
GCF_001531365.2	Viridiplantae	Streptophyta	Magnoliopsida	Asterales	1
GCF_002723955.1	Bacteria	Pseudomonadota	Alphaproteobacteria	Rhodospirillales	1
GCF_000763575.1	Bacteria	Bacillota	Clostridia	Thermoanaerobacterales	1
GCF_000346465.2	Viridiplantae	Streptophyta	Magnoliopsida	Rosales	1
GCF_013347855.1	Metazoa	Chordata	Actinopteri	Anguilliformes	1
GCF_016900895.1	Bacteria	Pseudomonadota	Gammaproteobacteria	Alteromonadales	1
GCF_020911725.1	Bacteria	Bacillota	Clostridia	Eubacteriales	1
GCF_001642805.2	Bacteria	Pseudomonadota	Gammaproteobacteria	Enterobacterales	1
GCF_003573695.1	Viridiplantae	Streptophyta	Magnoliopsida	Ranunculales	1
GCF_008403515.1	Protozoa	Heterolobosea	Vahlkampfiidae	Naegleria	1
GCF_004340465.1	Bacteria	Bacillota	Bacilli	Bacillales	1
GCF_902858935.1	Bacteria	Bacillota	Bacilli	Lactobacillales	1
GCF_900116615.1	Bacteria	Bacteroidota	Cytophagia	Cytophagales	1
GCF_002204515.2	Metazoa	Arthropoda	Insecta	Diptera	1
GCF_001433935.1	Viridiplantae	Streptophyta	Magnoliopsida	Poales	1
GCF_007954785.1	Bacteria	Bacillota	Bacilli	Lactobacillales	1
GCF_002443255.1	Metazoa	Arthropoda	Arachnida	Mesostigmata	1
GCF_000004555.2	Metazoa	Nematoda	Chromadorea	Rhabditida	1
GCF_002055515.1	Bacteria	Pseudomonadota	Gammaproteobacteria	Moraxellales	1
GCF_000317415.1	Viridiplantae	Streptophyta	Magnoliopsida	Sapindales	1

### Sheet: Arabidopsis
id	kingdom	phylum	class	order	num
GCF_000696795.2	Metazoa	Arthropoda	Insecta	Hemiptera	1
GCF_007744675.1	Bacteria	Planctomycetota	Planctomycetia	Planctomycetales	1
GCF_004011695.1	Fungi	Ascomycota	Dothideomycetes	Pleosporales	1
GCF_000332315.1	Bacteria	Cyanobacteriota	Cyanophyceae	Pseudanabaenales	1
GCF_000422265.1	Bacteria	Bacteroidota	Flavobacteriia	Flavobacteriales	1
GCF_002021735.2	Metazoa	Chordata	Actinopteri	Salmoniformes	1
GCF_018991925.1	Metazoa	Arthropoda	Malacostraca	Decapoda	3
GCF_014202315.1	Bacteria	Actinomycetota	Actinomycetes	Streptosporangiales	1
GCF_014646755.1	Bacteria	Pseudomonadota	Gammaproteobacteria	Pseudomonadales	1
GCF_020010905.1	Bacteria	Actinomycetota	Actinomycetes	Kitasatosporales	1
GCF_000149755.1	Protozoa	Oomycota	Peronosporales	Peronosporales	1
GCF_000186865.1	Protozoa	Pelagophyceae	Pelagophyceae	Pelagomonadales	1
GCF_000365145.1	Fungi	Ascomycota	Eurotiomycetes	Chaetothyriales	1
GCF_000724775.3	Bacteria	Bacillota	Bacilli	Bacillales	1
GCF_020631705.1	Metazoa	Arthropoda	Branchiopoda	Diplostraca	1
GCF_001654025.1	Metazoa	Arthropoda	Insecta	Diptera	1
GCF_012275295.1	Metazoa	Chordata	Aves	Psittaciformes	1
GCF_014697105.1	Bacteria	Cyanobacteriota	Cyanophyceae	Nostocales	1
GCF_002872015.1	Bacteria	Actinomycetota	Actinomycetes	Actinomycetales	1
GCF_000146945.2	Fungi	Ascomycota	Leotiomycetes	Helotiales	1
GCF_011750605.1	Metazoa	Arthropoda	Insecta	Diptera	2
GCF_905147365.1	Metazoa	Arthropoda	Insecta	Lepidoptera	1
GCF_003254725.2	Metazoa	Chordata	Mammalia	Carnivora	1
GCF_003945385.1	Bacteria	Actinomycetota	Actinomycetes	Pseudonocardiales	1
GCF_014191305.1	Bacteria	Actinomycetota	Actinomycetes	Micrococcales	1
GCF_000523435.1	Fungi	Ascomycota	Dothideomycetes	Pleosporales	1
GCF_012926525.1	Bacteria	Bacillota	Clostridia	Eubacteriales	1
GCF_013201705.1	Bacteria	Campylobacterota	Epsilonproteobacteria	Campylobacterales	1
GCF_900964775.1	Metazoa	Chordata	Actinopteri	Osteoglossiformes	1
GCF_003987935.1	Metazoa	Arthropoda	Insecta	Lepidoptera	1
GCF_002076835.1	Bacteria	Bacillota	Bacilli	Lactobacillales	1
GCF_016316925.1	Bacteria	Bacillota	Clostridia	Eubacteriales	1
GCF_013340165.1	Metazoa	Arthropoda	Insecta	Diptera	1
GCF_013122585.1	Metazoa	Chordata	Ascidiacea	Stolidobranchia	1
GCF_017562075.2	Metazoa	Arthropoda	Insecta	Diptera	1
GCF_000174415.1	Bacteria	Bacillota	Clostridia	Eubacteriales	1
GCF_011952205.1	Metazoa	Arthropoda	Insecta	Hymenoptera	1
GCF_013052645.1	Metazoa	Chordata	Mammalia	Primates	1
GCF_008403515.1	Protozoa	Heterolobosea	Vahlkampfiidae	Naegleria	1
GCF_001854935.1	Metazoa	Arthropoda	Insecta	Hemiptera	13
GCF_019598945.1	Bacteria	Cyanobacteriota	Cyanophyceae	Nostocales	1
GCF_003261635.1	Bacteria	Actinomycetota	Actinomycetes	Propionibacteriales	1
GCF_018691265.1	Metazoa	Chordata	Aves	Strigiformes	1
GCF_003148625.1	Bacteria	Bacteroidota	Cytophagia	Cytophagales	1
GCF_000020385.1	Bacteria	Thermodesulfobacteriota	Desulfuromonadia	Geobacterales	1
GCF_014235925.1	Fungi	Ascomycota	Sordariomycetes	Glomerellales	2
GCF_009739655.1	Bacteria	Actinomycetota	Actinomycetes	Micrococcales	1
GCF_010614865.2	Metazoa	Arthropoda	Arachnida	Araneae	1
GCF_000767855.1	Metazoa	Chordata	Mammalia	Artiodactyla	1
GCF_001594045.1	Metazoa	Arthropoda	Insecta	Hymenoptera	1
GCF_016735115.1	Bacteria	Bacteroidota	Flavobacteriia	Flavobacteriales	1
GCF_014356525.1	Metazoa	Arthropoda	Insecta	Hemiptera	1
GCF_014805625.1	Metazoa	Arthropoda	Insecta	Diptera	1
GCF_000002075.1	Metazoa	Mollusca	Gastropoda	Aplysiida	2
GCF_000709325.1	Metazoa	Chordata	Aves	Cuculiformes	1
GCF_001274715.1	Bacteria	Bacillota	Bacilli	Bacillales	1
GCF_005870125.1	Metazoa	Chordata	Aves	Passeriformes	1
GCF_000208865.1	Protozoa	Apicomplexa	Conoidasida	Eucoccidiorida	1
GCF_014898535.1	Fungi	Ascomycota	Leotiomycetes	Helotiales	1
GCF_000151355.1	Fungi	Ascomycota	Sordariomycetes	Hypocreales	1
GCF_006149115.2	Metazoa	Chordata	Actinopteri	Salmoniformes	1
GCF_001443285.1	Metazoa	Chordata	Actinopteri	Cyprinodontiformes	1
GCF_002162215.1	Bacteria	Pseudomonadota	Gammaproteobacteria	Pasteurellales	1
GCF_022478755.1	Fungi	Ascomycota	Sordariomycetes	Xylariales	1
GCF_016605985.1	Bacteria	Bacillota	Bacilli	Bacillales	1
GCF_000010985.1	Bacteria	Deferribacterota	Deferribacteres	Deferribacterales	1
GCF_000493695.1	Metazoa	Chordata	Mammalia	Artiodactyla	1
GCF_000213575.1	Bacteria	Bacteroidota	Bacteroidia	Bacteroidales	1
GCF_016545835.1	Metazoa	Chordata	Lepidosauria	Squamata	1
GCF_022836535.1	Fungi	Ascomycota	Sordariomycetes	Glomerellales	1
GCF_905237065.1	Metazoa	Chordata	Actinopteri	Salmoniformes	1
GCF_023158985.2	Metazoa	Mollusca	Bivalvia	Ostreida	2
GCF_000189635.1	Protozoa	Ciliophora	Oligohymenophorea	Hymenostomatida	2
GCF_014595645.1	Fungi	Ascomycota	Sordariomycetes	Diaporthales	2
GCF_023343835.1	Metazoa	Chordata	Aves	Galliformes	1
GCF_902500215.1	Bacteria	Pseudomonadota	Gammaproteobacteria	Oceanospirillales	1
GCF_013265735.2	Metazoa	Chordata	Actinopteri	Salmoniformes	2
GCF_000390285.2	Metazoa	Arthropoda	Insecta	Coleoptera	1
GCF_000004695.1	Protozoa	Evosea	Eumycetozoa	Dictyosteliales	3
GCF_905220835.1	Bacteria	Pseudomonadota	Betaproteobacteria	Burkholderiales	1
GCF_012911495.1	Bacteria	Pseudomonadota	Hydrogenophilia	Hydrogenophilales	1
GCF_014805675.1	Metazoa	Mollusca	Bivalvia	Venerida	1
GCF_021901695.1	Fungi	Basidiomycota	Pucciniomycetes	Pucciniales	1
GCF_003660425.1	Bacteria	Bacillota	Bacilli	Bacillales	1
GCF_019740435.1	Metazoa	Chordata	Actinopteri	Cyprinodontiformes	1
GCF_902459465.1	Metazoa	Echinodermata	Asteroidea	Forcipulatida	1
GCF_003339765.1	Metazoa	Chordata	Mammalia	Primates	1
GCF_003918875.1	Metazoa	Mollusca	Gastropoda	Lepetellida	1
GCF_023055435.1	Metazoa	Mollusca	Gastropoda	Lepetellida	2
GCF_900188415.1	Bacteria	Bacteroidota	Flavobacteriia	Flavobacteriales	1
GCF_002863925.1	Metazoa	Chordata	Mammalia	Perissodactyla	1
GCF_000475195.1	Metazoa	Arthropoda	Insecta	Hemiptera	2
GCF_902806685.1	Metazoa	Arthropoda	Insecta	Lepidoptera	2
GCF_001638985.1	Fungi	Mucoromycota	Mucoromycetes	Mucorales	2
GCF_001773325.1	Fungi	Ascomycota	Eurotiomycetes	Eurotiales	1
GCF_000002945.1	Fungi	Ascomycota	Schizosaccharomycetes	Schizosaccharomycetales	2
GCF_002532875.1	Metazoa	Arthropoda	Arachnida	Mesostigmata	1
GCF_000002445.2	Protozoa	Euglenozoa	Kinetoplastea	Trypanosomatida	1
GCF_000179635.2	Bacteria	Bacillota	Clostridia	Eubacteriales	1
GCF_002209565.1	Bacteria	Pseudomonadota	Betaproteobacteria	Burkholderiales	2
GCF_016725865.1	Bacteria	Bacteroidota	Sphingobacteriia	Sphingobacteriales	1
GCF_009910675.1	Bacteria	Pseudomonadota	Gammaproteobacteria	Vibrionales	1
GCF_001687245.2	Metazoa	Arthropoda	Insecta	Diptera	1
GCF_000517525.1	Metazoa	Arthropoda	Merostomata	Xiphosura	1
GCF_001039355.2	Metazoa	Brachiopoda	Lingulata	Lingulida	3
GCF_900103985.1	Bacteria	Actinomycetota	Actinomycetes	Kitasatosporales	1
GCF_012184425.1	Bacteria	Nitrospirota	Nitrospiria		1
GCF_009769535.1	Metazoa	Chordata	Lepidosauria	Squamata	2
GCF_002706795.1	Bacteria	Bacillota	Bacilli	Bacillales	2
GCF_000520075.1	Protozoa	Oomycota	Saprolegniales	Saprolegniales	1
GCF_000427405.1	Bacteria	Bacteroidota	Cytophagia	Cytophagales	1
GCF_917208135.1	Metazoa	Arthropoda	Insecta	Hymenoptera	2
GCF_000473995.1	Bacteria	Bacillota	Clostridia	Eubacteriales	1
GCF_000327385.1	Metazoa	Mollusca	Gastropoda		1
GCF_000262045.1	Bacteria	Bacillota	Bacilli	Bacillales	1
GCF_021730445.1	Bacteria	Bacteroidota	Bacteroidia	Bacteroidales	1
GCF_000238955.4	Metazoa	Chordata	Actinopteri	Cichliformes	1
GCF_000745915.1	Bacteria	Deinococcota	Deinococci	Deinococcales	1
GCF_018296145.1	Metazoa	Chordata	Actinopteri	Salmoniformes	1
GCF_020424385.1	Metazoa	Arthropoda	Malacostraca	Decapoda	2
GCF_002938995.1	Metazoa	Arthropoda	Insecta	Lepidoptera	1
GCF_002260705.1	Metazoa	Chordata	Actinopteri	Carangiformes	1
GCF_003144205.1	Fungi	Basidiomycota	Exobasidiomycetes	Exobasidiales	1
GCF_017591425.1	Metazoa	Chordata	Mammalia	Lagomorpha	1
GCF_921293095.1	Metazoa	Arthropoda	Insecta	Odonata	1
GCF_000764305.2	Metazoa	Arthropoda	Malacostraca	Amphipoda	1
GCF_000002495.2	Fungi	Ascomycota	Sordariomycetes	Magnaporthales	1
GCF_001901225.1	Metazoa	Arthropoda	Arachnida	Sarcoptiformes	1
GCF_001015335.1	Metazoa	Arthropoda	Insecta	Diptera	1
GCF_000178855.1	Bacteria	Chloroflexota	Ktedonobacteria	Ktedonobacterales	1
GCF_000002855.3	Fungi	Ascomycota	Eurotiomycetes	Eurotiales	1
GCF_008121405.1	Bacteria	Bacteroidota	Bacteroidia	Bacteroidales	1
GCF_910594005.1	Metazoa	Chordata	Mammalia	Artiodactyla	1
GCF_900188175.1	Bacteria	Bacteroidota	Cytophagia	Cytophagales	1
GCF_019393585.1	Metazoa	Arthropoda	Insecta	Hymenoptera	1
GCF_003597395.1	Metazoa	Chordata		Testudines	1
GCF_000313985.2	Metazoa	Chordata	Mammalia		1
GCF_900002375.2	Protozoa	Apicomplexa	Aconoidasida	Haemosporida	1
GCF_022581195.2	Metazoa	Arthropoda	Insecta	Lepidoptera	1
GCF_905219535.1	Bacteria	Actinomycetota	Actinomycetes	Mycobacteriales	1
GCF_001816165.1	Bacteria	Bacteroidota	Cytophagia	Cytophagales	1
GCF_011125445.2	Metazoa	Chordata	Actinopteri	Cyprinodontiformes	1
GCF_007748015.1	Bacteria	Planctomycetota	Planctomycetia	Planctomycetales	1
GCF_014843995.1	Bacteria	Pseudomonadota	Alphaproteobacteria	Rhodospirillales	1
GCF_002234405.1	Bacteria	Actinomycetota	Actinomycetes	Pseudonocardiales	1
GCF_000262545.1	Bacteria	Bacteroidota	Bacteroidia	Bacteroidales	1
GCF_023898315.1	Metazoa	Arthropoda	Insecta	Orthoptera	1
GCF_007004635.1	Bacteria	Bacillota	Bacilli	Bacillales	1
GCF_000253035.1	Bacteria	Chlamydiota	Chlamydiia	Parachlamydiales	1
GCF_000149335.2	Fungi	Ascomycota	Eurotiomycetes	Onygenales	1
GCF_000317475.1	Bacteria	Cyanobacteriota	Cyanophyceae	Oscillatoriales	1
GCF_004193835.1	Metazoa	Arthropoda	Insecta	Lepidoptera	2
GCF_021184085.1	Metazoa	Chordata	Actinopteri	Salmoniformes	2
GCF_000671375.1	Metazoa	Arthropoda	Arachnida	Scorpiones	1
GCF_016107655.1	Bacteria	Actinomycetota	Actinomycetes	Micrococcales	1
GCF_010093595.1	Fungi	Ascomycota	Dothideomycetes	Mytilinidiales	1
GCF_001465895.1	Metazoa	Chordata	Actinopteri	Cyprinodontiformes	7
GCF_013339745.2	Metazoa	Arthropoda	Arachnida	Ixodida	1
GCF_905475395.1	Metazoa	Arthropoda	Insecta	Neuroptera	1
GCF_002204515.2	Metazoa	Arthropoda	Insecta	Diptera	1
GCF_018531195.1	Bacteria	Thermodesulfobacteriota	Desulfuromonadia	Geobacterales	1
GCF_914767665.1	Metazoa	Arthropoda	Insecta	Coleoptera	1
GCF_006496715.1	Metazoa	Arthropoda	Insecta	Diptera	1
GCF_007830875.1	Bacteria	Cyanobacteriota	Cyanophyceae	Nostocales	1
GCF_000002655.1	Fungi	Ascomycota	Eurotiomycetes	Eurotiales	1
GCF_018167655.1	Metazoa	Chordata	Mammalia	Rodentia	1
GCF_001591965.1	Bacteria	Bacillota	Bacilli	Bacillales	1
GCF_000143535.2	Fungi	Ascomycota	Leotiomycetes	Helotiales	1
GCF_902362185.1	Metazoa	Chordata	Actinopteri	Gonorynchiformes	1
GCF_024362695.1	Metazoa	Arthropoda	Insecta	Lepidoptera	1
GCF_001604975.1	Metazoa	Chordata	Mammalia	Primates	1
GCF_011952275.1	Metazoa	Arthropoda	Insecta	Hymenoptera	1
GCF_002105155.1	Fungi	Mucoromycota	Mortierellomycetes	Mortierellales	2
GCF_003996985.1	Bacteria	Bacteroidota	Bacteroidia	Marinilabiliales	1
GCF_002443255.1	Metazoa	Arthropoda	Arachnida	Mesostigmata	1
GCF_023864275.1	Metazoa	Arthropoda	Insecta	Orthoptera	1
GCF_000699045.2	Metazoa	Arthropoda	Insecta	Coleoptera	1
GCF_900074925.1	Fungi	Ascomycota	Dothideomycetes	Mycosphaerellales	1
GCF_000332355.1	Bacteria	Cyanobacteriota	Cyanophyceae	Oscillatoriales	1
GCF_917563875.1	Metazoa	Arthropoda	Insecta	Coleoptera	1
GCF_011764305.1	Metazoa	Chordata	Mammalia	Carnivora	1
GCF_000457365.1	Metazoa	Mollusca	Gastropoda		1
GCF_018350175.1	Metazoa	Chordata	Mammalia	Carnivora	1
GCF_011004845.1	Metazoa	Chordata	Actinopteri	Esociformes	1
GCF_019285775.1	Bacteria	Actinomycetota	Actinomycetes	Mycobacteriales	1
GCF_902812655.1	Bacteria	Actinomycetota	Actinomycetes	Frankiales	1
GCF_000708025.1	Metazoa	Chordata	Aves	Charadriiformes	2
GCF_001704415.2	Metazoa	Chordata	Mammalia	Artiodactyla	1
GCF_000223135.1	Metazoa	Chordata	Mammalia	Rodentia	1
GCF_005780165.1	Bacteria	Verrucomicrobiota	Verrucomicrobiae	Verrucomicrobiales	1
GCF_002174535.1	Bacteria	Bacillota	Bacilli	Bacillales	1
GCF_017639315.1	Metazoa	Arthropoda	Insecta	Diptera	1
GCF_018831695.1	Metazoa	Chordata	Actinopteri	Cypriniformes	1
GCF_015220235.1	Metazoa	Chordata	Mammalia	Pilosa	1
GCF_002072235.1	Fungi	Ascomycota	Eurotiomycetes	Eurotiales	1
GCF_900000015.1	Protozoa	Oomycota	Peronosporales	Peronosporales	2
GCF_904845995.1	Bacteria	Pseudomonadota	Gammaproteobacteria	Moraxellales	1
