## Supplemental Table 1-14 for "Widespread of horizontal gene transfer events in eukaryotes": Supplementary Table 8.xlsx

### Sheet: BovB
Table S8. Putative media of horizontal gene transfer of BovB retrotransposons and L1 retrotransposons.
representative organism	HGT	Babesia bigemina	Cimex lectularius
Cow	NC_037344.1-42095551-42096199	Yes	Yes
Cow	NC_037339.1-55952286-55952734	Yes	No
Cow	NC_037346.1-2678405-2679347	Yes	No
Cow	NC_037357.1-83623202-83624198	Yes	No

### Sheet: L1
representative organism	HGT	Apicomplexan parasite
bosTau9	NC_037328.1-16305639-16305776	Yes	Babesia_bigemina
bosTau9	NC_037333.1-116699763-116700106	Yes	Babesia_bigemina
bosTau9	NC_037334.1-61896028-61896199	Yes	Babesia_bigemina
bosTau9	NC_037330.1-11287170-11287398	Yes	Plasmodium_vivax
bosTau9	NC_037330.1-2692899-2693187	Yes	Plasmodium_vivax
bosTau9	NC_037334.1-85052546-85052829	No	-
bosTau9	NC_037338.1-106532299-106532434	No	-
danRer11	NC_007131.7-29230501-29230704	No	-
hg38	NC_000001.11-100937276-100937795	Yes	Babesia_bigemina
hg38	NC_000001.11-118499931-118500153	Yes	Babesia_bigemina
hg38	NC_000001.11-198506693-198507399	Yes	Babesia_bigemina
hg38	NC_000001.11-225048801-225049033	Yes	Babesia_bigemina
hg38	NC_000002.12-187280925-187281788	Yes	Babesia_bigemina
hg38	NC_000003.12-180767635-180768156	Yes	Babesia_bigemina
hg38	NC_000003.12-39627619-39627984	Yes	Babesia_bigemina
hg38	NC_000003.12-84056114-84056379	Yes	Babesia_bigemina
hg38	NC_000003.12-94712368-94712610	Yes	Babesia_bigemina
hg38	NC_000004.12-121865648-121866285	Yes	Babesia_bigemina
hg38	NC_000004.12-171065606-171065790	Yes	Babesia_bigemina
hg38	NC_000004.12-62765617-62766273	Yes	Babesia_bigemina
hg38	NC_000005.10-120636801-120637676	Yes	Babesia_bigemina
hg38	NC_000005.10-25148813-25149484	Yes	Babesia_bigemina
hg38	NC_000005.10-32856483-32856999	Yes	Babesia_bigemina
hg38	NC_000006.12-103039888-103040119	Yes	Babesia_bigemina
hg38	NC_000006.12-55022401-55023159	Yes	Babesia_bigemina
hg38	NC_000007.14-49736514-49736940	Yes	Babesia_bigemina
hg38	NC_000007.14-9948801-9949022	Yes	Babesia_bigemina
hg38	NC_000008.11-114540154-114540401	Yes	Babesia_bigemina
hg38	NC_000008.11-143181623-143181957	Yes	Babesia_bigemina
hg38	NC_000008.11-35076039-35076196	Yes	Babesia_bigemina
hg38	NC_000011.10-123890421-123891069	Yes	Babesia_bigemina
hg38	NC_000011.10-134590107-134590346	Yes	Babesia_bigemina
hg38	NC_000011.10-66830881-66831399	Yes	Babesia_bigemina
hg38	NC_000012.12-59885489-59885799	Yes	Babesia_bigemina
hg38	NC_000014.9-73160105-73160818	Yes	Babesia_bigemina
hg38	NC_000016.10-47113879-47114462	Yes	Babesia_bigemina
hg38	NC_000018.10-41246029-41246569	Yes	Babesia_bigemina
hg38	NC_000019.10-15971204-15971718	Yes	Babesia_bigemina
hg38	NC_000019.10-39147346-39147836	Yes	Babesia_bigemina
hg38	NC_000022.11-19076525-19076759	Yes	Babesia_bigemina
hg38	NC_000023.11-3850408-3850646	Yes	Babesia_bigemina
hg38	NC_000023.11-63593081-63593257	Yes	Babesia_bigemina
hg38	NC_000023.11-64167201-64167453	Yes	Babesia_bigemina
hg38	NC_000023.11-92911843-92912183	Yes	Babesia_bigemina
hg38	NC_000024.10-2892006-2892218	Yes	Babesia_bigemina
hg38	NT_187547.1-123037-123252	Yes	Babesia_bigemina
hg38	NC_000001.11-105091540-105091827	Yes	Plasmodium_vivax
hg38	NC_000002.12-82016955-82017256	Yes	Plasmodium_vivax
hg38	NC_000004.12-27815647-27815925	Yes	Plasmodium_vivax
hg38	NC_000006.12-145593204-145593537	Yes	Plasmodium_vivax
hg38	NC_000010.11-112788102-112788307	Yes	Plasmodium_vivax
hg38	NC_000013.11-113872017-113872184	Yes	Plasmodium_vivax
hg38	NC_000013.11-35243750-35244018	Yes	Plasmodium_vivax
hg38	NC_000023.11-64640600-64640769	Yes	Plasmodium_vivax
hg38	NC_000023.11-65464981-65465264	Yes	Plasmodium_vivax
hg38	NC_000023.11-80819201-80819472	Yes	Plasmodium_vivax
hg38	NT_187660.1-3575225-3575517	Yes	Plasmodium_vivax
hg38	NC_000007.14-49316872-49317016	No	-
hg38	NC_000008.11-139390699-139390878	No	-
hg38	NC_000008.11-42934075-42934211	No	-
mm39	NC_000067.7-111013718-111014462	Yes	Babesia_bigemina
mm39	NC_000067.7-121080050-121080293	Yes	Babesia_bigemina
mm39	NC_000067.7-17914406-17915034	Yes	Babesia_bigemina
mm39	NC_000067.7-183498942-183499399	Yes	Babesia_bigemina
mm39	NC_000067.7-23679202-23679495	Yes	Babesia_bigemina
mm39	NC_000068.8-120633656-120634064	Yes	Babesia_bigemina
mm39	NC_000068.8-131616981-131617392	Yes	Babesia_bigemina
mm39	NC_000068.8-132015470-132015866	Yes	Babesia_bigemina
mm39	NC_000068.8-160246140-160246393	Yes	Babesia_bigemina
mm39	NC_000068.8-162549601-162549994	Yes	Babesia_bigemina
mm39	NC_000069.7-115287611-115287837	Yes	Babesia_bigemina
mm39	NC_000069.7-129906977-129907184	Yes	Babesia_bigemina
mm39	NC_000069.7-129907237-129907379	Yes	Babesia_bigemina
mm39	NC_000069.7-87245140-87245722	Yes	Babesia_bigemina
mm39	NC_000070.7-150886933-150887312	Yes	Babesia_bigemina
mm39	NC_000071.7-129194830-129195060	Yes	Babesia_bigemina
mm39	NC_000072.7-144666044-144666286	Yes	Babesia_bigemina
mm39	NC_000072.7-65421621-65422173	Yes	Babesia_bigemina
mm39	NC_000073.7-97400625-97400887	Yes	Babesia_bigemina
mm39	NC_000073.7-98914197-98914468	Yes	Babesia_bigemina
mm39	NC_000074.7-29567742-29567900	Yes	Babesia_bigemina
mm39	NC_000074.7-43897099-43897560	Yes	Babesia_bigemina
mm39	NC_000074.7-64548110-64548457	Yes	Babesia_bigemina
mm39	NC_000076.7-17349421-17349652	Yes	Babesia_bigemina
mm39	NC_000076.7-36762503-36762679	Yes	Babesia_bigemina
mm39	NC_000076.7-58662295-58662440	Yes	Babesia_bigemina
mm39	NC_000077.7-21369037-21369262	Yes	Babesia_bigemina
mm39	NC_000077.7-44185931-44186538	Yes	Babesia_bigemina
mm39	NC_000078.7-51947320-51947687	Yes	Babesia_bigemina
mm39	NC_000079.7-106683850-106684082	Yes	Babesia_bigemina
mm39	NC_000079.7-4209864-4210103	Yes	Babesia_bigemina
mm39	NC_000079.7-54191902-54192190	Yes	Babesia_bigemina
mm39	NC_000081.7-92919151-92919399	Yes	Babesia_bigemina
mm39	NC_000082.7-49600007-49600542	Yes	Babesia_bigemina
mm39	NC_000084.7-41576833-41576995	Yes	Babesia_bigemina
mm39	NC_000077.7-10063536-10063729	Yes	Plasmodium_vivax
mm39	NC_000072.7-93469443-93469651	No	-
xenTro10	NC_030684.2-30395264-30395610	Yes	Dictyostelium_discoideum_AX4
xenTro10	NC_030677.2-37449817-37449967	No	-
xenTro10	NC_030679.2-63021766-63021914	No	-
xenTro10	NC_030682.2-67485817-67485956	No	-
xenTro10	NC_030685.2-40609576-40609716	No	-
Zviv1	NC_048606.1-116663507-116663659	No	-
Zviv1	NC_048606.1-74771704-74771965	No	-
Zviv1	NC_048609.1-33451892-33452167	No	-
Zviv1	NC_048609.1-33755622-33755798	No	-
Zviv1	NC_048610.1-26909635-26909784	No	-
Zviv1	NC_048611.1-12821314-12821487	No	-
Zviv1	NC_048612.1-45222438-45222601	No	-
Zviv1	NC_048613.1-10692859-10693008	No	-
Zviv1	NC_048613.1-41020041-41020240	No	-
Zviv1	NC_048617.1-26779479-26779707	No	-
Zviv1	NC_048617.1-29257318-29257463	No	-
Zviv1	NC_048617.1-43951765-43952009	No	-
Zviv1	NW_023282859.1-1263888-1264075	No	-
Zviv1	NW_023292300.1-23101-23289	No	-
Zviv1	NW_023293306.1-277644-277849	No	-
Zviv1	NW_023294358.1-546-712	No	-
Zviv1	NW_023296162.1-1361873-1362016	No	-
