## Supplemental Table 1-14 for "Widespread of horizontal gene transfer events in eukaryotes": Supplementary Table 9.xlsx

### Sheet: Cow
Table S9. Examples of HGTs in cow, human, Arabidopsis, nematode, yeast and zebrafish genomes.
Cow: NC_037344.1: 42095551-42096199
hit_species	location	length	identity	group
GCF_003369695.1_UOA_Brahman_1_genomic	NC_040092.1-41930231-41930880	650	0.981	Artiodactyla
GCF_000298355.1_BosGru_v2.0_genomic	NW_005393951.1-184467-185116	650	0.978	Artiodactyla
GCF_000754665.1_Bison_UMD1.0_genomic	NW_011494632.1-3206639-3207289	651	0.981	Artiodactyla
GCF_000247795.1_Bos_indicus_1.0_genomic	NC_032666.1-44165340-44165989	650	0.98	Artiodactyla
GCF_905171765.1_aBufBuf1.1_genomic	NC_053395.1-223449846-223450483	638	0.693	Chordata
GCF_009769535.1_rThaEle1.pri_genomic	NC_045544.1-71183699-71184329	631	0.628	Chordata
GCF_001185365.1_UNIGE_PanGut_3.0_genomic	NW_023010688.1-3722042-3722674	633	0.656	Chordata
GCF_002872115.1_PKINGS_0.1_genomic	NW_019715398.1-303766-304421	656	0.673	Chordata
GCF_018812025.1_ASM1881202v1_genomic	NC_063045.1-7571951-7572606	656	0.7	Chordata
GCF_001077635.1_Thamnophis_sirtalis-6.0_genomic	NW_013657753.1-1032165-1032775	611	0.605	Chordata
GCF_023856365.1_BBRACH_0.4_genomic	NC_064555.1-9767430-9768056	627	0.647	Chordata
GCF_014858855.1_ASM1485885v1_genomic	NC_058089.1-84696950-84697587	638	0.647	Chordata
GCF_001527695.2_P.Mucros_1.0_genomic	NW_015386622.1-177460-178081	622	0.629	Chordata
GCF_905171775.1_aRanTem1.1_genomic	NC_053491.1-140940257-140940858	602	0.597	Chordata
GCF_000648675.2_Clec_2.1_genomic	NW_019392651.1-1633526-1634181	656	0.698	Metazoa
GCF_000981445.1_Bbig001_genomic	NW_012237087.1-1345-2000	656	0.725	Protozoa

### Sheet: Human
Human: NC_000004.12:121865648-121866285
hit_species	location	length	identity	group
GCF_002776525.4_ASM277652v4_genomic	NC_045434.1-124605493-124605937	445	0.705	Primates
GCF_006542625.1_Asia_NLE_v1_genomic	NC_044387.1-75860517-75861148	632	0.948	Primates
GCF_024542745.1_ASM2454274v1_genomic	NC_065582.1-118202969-118203595	627	0.927	Primates
GCF_001698545.2_ASM169854v2_genomic	NW_016814921.1-315384-316009	626	0.916	Primates
GCF_020740605.2_mLemCat1.pri_genomic	NC_059130.1-72431498-72432126	629	0.757	Primates
GCF_008728515.1_Panubis1.0_genomic	NC_044983.1-104005008-104005631	624	0.723	Primates
GCF_000955945.1_Caty_1.0_genomic	NW_012008473.1-2821067-2821689	623	0.729	Primates
GCF_013052645.1_Mhudiblu_PPA_v0_genomic	NC_048243.1-114067030-114067665	636	0.984	Primates
GCF_012559485.2_MFA1912RKSv2_genomic	NC_052273.1-25595177-25595778	602	0.679	Primates
GCF_016699345.2_BCM_Sbol_2.1_genomic	NW_024100934.1-14472266-14472946	681	0.781	Primates
GCF_003339765.1_Mmul_10_genomic	NC_041758.1-119704599-119705225	627	0.928	Primates
GCF_009764315.1_Tfra_2.0_genomic	NW_022681456.1-131394957-131395596	640	0.704	Primates
GCF_009828535.2_HMol_V2_genomic	NW_022611645.1-113718887-113719518	632	0.947	Primates
GCF_002880755.1_Clint_PTRv2_genomic	NC_036883.1-119277354-119277989	636	0.986	Primates
GCF_000956065.1_Mnem_1.0_genomic	NW_012010911.1-24661450-24662076	627	0.927	Primates
GCF_008122165.1_Kamilah_GGO_v0_genomic	NC_044606.1-119266308-119266943	636	0.981	Primates
GCF_003255815.1_Tgel_1.0_genomic	NC_037671.1-9820342-9820967	626	0.739	Primates
GCF_000164805.1_Tarsius_syrichta-2.0.1_genomic	NW_007255813.1-167030-167640	611	0.726	Primates
GCF_007565055.1_ASM756505v1_genomic	NC_044555.1-5324339-5324958	620	0.675	Primates
GCF_002880775.1_Susie_PABv2_genomic	NC_036907.1-120421014-120421651	638	0.973	Primates
GCF_000181295.1_OtoGar3_genomic	NW_003852566.1-1237983-1238620	638	0.682	Primates
GCF_000952055.2_Anan_2.0_genomic	NW_018505315.1-7286849-7287477	629	0.694	Primates
GCF_015252025.1_Vero_WHO_p1.0_genomic	NW_023666037.1-48110892-48111520	629	0.924	Primates
GCF_000951045.1_Mleu.le_1.0_genomic	NW_012103144.1-1833382-1834013	632	0.769	Primates
GCF_001604975.1_Cebus_imitator-1.0_genomic	NW_016107798.1-1300970-1301623	654	0.703	Primates
GCF_016509475.1_Fcat_Pben_1.1_paternal_pri_genomic	NC_057347.1-5165390-5166053	664	0.582	Mammalia
GCF_014824575.2_WHU_Shon_v2.1_genomic	NW_023511608.1-12737365-12737988	624	0.643	Mammalia
GCF_902686445.1_mSciCar1.2_genomic	NC_062229.1-58386775-58387377	603	0.673	Mammalia
GCF_014825515.1_WHU_Ajam_v2_genomic	NW_023533769.1-9808-10436	629	0.62	Mammalia
GCF_022837055.1_UM_Priviv_1.0_genomic	NC_062574.1-5154051-5154713	663	0.579	Mammalia
GCF_000754665.1_Bison_UMD1.0_genomic	NW_011494921.1-2347725-2348246	522	0.65	Mammalia
GCF_000003625.3_OryCun2.0_genomic	NC_013675.1-27332108-27332603	496	0.696	Mammalia
GCF_014885135.2_M_Fortis_MF-2015_v1.1_genomic	NW_026068076.1-2396655-2397203	549	0.644	Mammalia
GCF_003160815.1_VulVul2.2_genomic	NW_020356441.1-2077580-2078174	595	0.639	Mammalia
GCF_017311325.1_ASM1731132v1_genomic	NW_024426119.1-1457199-1457688	490	0.618	Mammalia
GCF_014754425.2_SCBI_Odam_1.1_genomic	NW_024070207.1-69071077-69071635	559	0.627	Mammalia
GCF_000442215.1_Lipotes_vexillifer_v1_genomic	gpp_GPS_003701479.1-1074421-1075060	640	0.673	Mammalia
GCF_000767855.1_Ca_bactrianus_MBC_1.0_genomic	NW_011511147.1-9593766-9594398	633	0.647	Mammalia
GCF_000325575.1_ASM32557v1_genomic	NW_006442492.1-1584016-1584573	558	0.628	Mammalia
GCF_010015895.1_GSC_riverotter_1.0_genomic	NW_022631162.1-2059915-2060432	518	0.645	Mammalia
GCF_902655055.1_mLutLut1.2_genomic	NC_062292.1-67198555-67199064	510	0.634	Mammalia
GCF_903992535.2_mArvAmp1.2_genomic	NC_052047.1-88805892-88806457	566	0.661	Mammalia
GCF_910594005.1_mCerEla1.1_genomic	NC_057842.1-22017238-22017833	596	0.679	Mammalia
GCF_000003025.6_Sscrofa11.1_genomic	NC_010457.5-131141246-131141854	609	0.659	Mammalia
GCF_004126475.2_mPhyDis1.pri.v3_genomic	NC_040916.2-8152729-8153329	601	0.615	Mammalia
GCF_014108235.1_mMyoMyo1.p_genomic	NW_023416335.1-30644312-30644932	621	0.656	Mammalia
GCF_000151735.1_Cavpor3.0_genomic	NT_176259.1-1987518-1988067	550	0.591	Mammalia
GCF_002102435.1_Ovir.te_1.0_genomic	NW_018328584.1-558987-559577	591	0.616	Mammalia
GCF_000147115.1_Myoluc2.0_genomic	NW_005871902.1-171500-172052	553	0.579	Mammalia
GCF_019186645.2_TTU_PhHast_1.1_genomic	NW_025333664.1-6851752-6852404	653	0.611	Mammalia
GCF_019320065.1_ASM1932006v1_genomic	NC_057405.1-31633314-31633909	596	0.679	Mammalia
GCF_014898055.1_MPIMG_talOcc4_genomic	NW_023604295.1-16481432-16482059	628	0.578	Mammalia
GCF_014108245.1_mPipKuh1.p_genomic	NW_023425534.1-5618855-5619461	607	0.653	Mammalia
GCF_023065955.1_UrsArc1.0_genomic	NW_025930127.1-47190466-47190973	508	0.677	Mammalia
GCF_000334495.1_TupChi_1.0_genomic	NW_006206691.1-330850-331476	627	0.655	Mammalia
GCF_000298355.1_BosGru_v2.0_genomic	NW_005393769.1-48140-48797	658	0.638	Mammalia
GCF_020975775.1_gsc_jax_bbear_1.0_genomic	NW_025576470.1-10530991-10531498	508	0.672	Mammalia
GCF_002288905.1_ASM228890v2_genomic	NW_019154178.1-2855805-2856314	510	0.636	Mammalia
GCF_009829155.1_mMusErm1.Pri_genomic	NC_045615.1-73098375-73099078	704	0.586	Mammalia
GCF_018345385.1_ASM1834538v1_genomic	NC_054824.1-83105926-83106520	595	0.636	Mammalia
GCF_902806735.1_Bank_vole1_10x_genomic	NW_025965144.1-15276051-15276608	558	0.654	Mammalia
GCF_016881025.1_HiC_Itri_2_genomic	NW_024408640.1-25422787-25423403	617	0.664	Mammalia
GCF_000247695.1_HetGla_female_1.0_genomic	NW_004624733.1-16788462-16789088	627	0.67	Mammalia
GCF_000803125.2_CamDro3_genomic	NC_044533.1-20314792-20315421	630	0.652	Mammalia
GCF_009834535.1_BCGSAC_Cfer_1.0_genomic	NC_045718.1-33196941-33197574	634	0.647	Mammalia
GCF_004664715.2_UCI_PerLeu_2.1_genomic	NC_051066.1-121006184-121006787	604	0.627	Mammalia
GCF_012274545.1_DMR_v1.0_HiC_genomic	NW_022900924.1-41295893-41296498	606	0.675	Mammalia
GCF_000981445.1_Bbig001_genomic	NW_012237094.1-947-1543	597	0.709	Protozoa

### Sheet: Arabidopsis
Arabidopsis: NC_003076.8:12073716-12073960
hit_species	location	length	identity	group
GCF_000150535.2_Papaya1.0_genomic	NW_019014692.1-5390071-5390288	218	0.665	Brassicales
GCF_000801105.1_Rs1.0_genomic	NW_017353143.1-12833672-12833893	222	0.729	Brassicales
GCF_000004255.2_v.1.0_genomic	NW_003302553.1-18787231-18787450	220	0.732	Brassicales
GCF_000463585.1_ASM46358v1_genomic	NW_010966787.1-59060-59275	216	0.704	Brassicales
GCF_000633955.1_Cs_genomic	NW_010921699.1-63806-64028	223	0.801	Brassicales
GCF_000375325.1_Caprub1_0_genomic	NW_006238899.1-63007-63229	223	0.751	Brassicales
GCF_000695525.1_BOL_genomic	NC_027748.1-4369094-4369309	216	0.743	Brassicales
GCF_020379485.1_Da-Ae_genomic	NC_063445.1-41966128-41966349	222	0.729	Brassicales
GCF_000309985.2_CAAS_Brap_v3.01_genomic	NC_024801.2-3080940-3081161	222	0.726	Brassicales
GCF_001879475.1_Asagao_1.1_genomic	NW_017617992.1-1100538-1100779	242	0.67	Magnoliopsida
GCF_002917755.1_EL10_1.0_genomic	NC_064018.1-7481581-7481802	222	0.712	Magnoliopsida
GCF_001406875.1_SPENNV200_genomic	NC_028637.1-74787302-74787519	218	0.638	Magnoliopsida
GCF_000365185.1_Chinese_Lotus_1.1_genomic	NW_010729285.1-797402-797623	222	0.693	Magnoliopsida
GCF_020796205.1_ASM2079620v1_genomic	NC_063297.1-22910281-22910496	216	0.663	Magnoliopsida
GCF_000471905.2_AMTR1.0_genomic	NW_006498210.1-568-784	217	0.699	Magnoliopsida
GCF_001659605.2_M.esculenta_v8_genomic	NC_035161.2-24912268-24912483	216	0.69	Magnoliopsida
GCF_005286985.1_Setaria_viridis_v2.0_genomic	NC_048264.1-9272492-9272709	218	0.708	Magnoliopsida
GCF_002211085.1_PHallii_v3.1_genomic	NC_038044.1-30872838-30873056	219	0.668	Magnoliopsida
GCF_004799145.1_ASM479914v1_genomic	NW_021633226.1-4-212	209	0.676	Magnoliopsida
GCF_004785595.1_Jm3101_v1.0_genomic	NC_054598.1-18821236-18821461	226	0.665	Magnoliopsida
GCF_933775445.1_drPotAnse1.1_genomic	NC_065877.1-22088812-22089026	215	0.69	Magnoliopsida
GCF_020921035.1_ASM2092103v1_genomic	NC_063158.1-6265054-6265269	216	0.669	Magnoliopsida
GCF_000005505.3_Brachypodium_distachyon_v3.0_genomic	NC_016133.3-10389655-10389877	223	0.693	Magnoliopsida
GCF_002303985.1_Duzib1.0_genomic	NW_019168049.1-1034341-1034562	222	0.668	Magnoliopsida
GCF_016808335.1_P.virgatum_v5_genomic	NC_053146.1-38518046-38518273	228	0.691	Magnoliopsida
GCF_002878395.1_UCD10Xv1.1_genomic	NC_061115.1-57581460-57581675	216	0.694	Magnoliopsida
GCF_005239225.1_ASM523922v1_genomic	NW_023271715.1-125855-126070	216	0.701	Magnoliopsida
GCF_019419815.1_Pyrus_bretschneideri_v1_genomic	NW_025999624.1-4463726-4463941	216	0.693	Magnoliopsida
GCF_007655135.1_ASM765513v2_genomic	NC_045129.1-28145135-28145350	216	0.677	Magnoliopsida
GCF_001683475.1_ASM168347v1_genomic	NW_018742292.1-1706202-1706423	222	0.704	Magnoliopsida
GCF_020283565.1_ARS_RC_1.1_genomic	NC_060062.1-33937909-33938147	239	0.667	Magnoliopsida
GCF_000331145.1_ASM33114v1_genomic	NW_004515752.1-408326-408547	222	0.694	Magnoliopsida
GCF_019186545.1_ASM1918654v1_genomic	NC_064292.1-31357381-31357602	222	0.683	Magnoliopsida
GCF_018446385.1_Zo_v1.1_genomic	NC_055988.1-112323548-112323771	224	0.708	Magnoliopsida
GCF_016545825.1_ASM1654582v1_genomic	NC_052614.1-11961908-11962123	216	0.664	Magnoliopsida
GCF_001433935.1_IRGSP-1.0_genomic	NC_029256.1-27032281-27032502	222	0.709	Magnoliopsida
GCF_000184155.1_FraVesHawaii_1.0_genomic	NC_020492.1-31729431-31729646	216	0.698	Magnoliopsida
GCF_023119035.1_UniMelb_Shisp_WGS_1.0_genomic	NC_062969.1-8476930-8477180	251	0.648	Magnoliopsida
GCF_000003745.3_12X_genomic	NC_012013.3-12683062-12683284	223	0.683	Magnoliopsida
GCF_000504015.1_Mimgu1_0_genomic	gpp_GPS_009106359.1-124950-125171	222	0.688	Magnoliopsida
GCF_000188115.5_SL3.1_genomic	NC_015441.3-41597971-41598198	228	0.675	Magnoliopsida
GCF_000414095.1_ASM41409v2_genomic	NW_010364457.1-14420-14635	216	0.716	Magnoliopsida
GCF_000393655.1_Nsyl_genomic	gpp_GPS_006355155.1-7834-8056	223	0.707	Magnoliopsida
GCF_916048215.2_drMalSylv7.2_genomic	NC_062272.1-19531559-19531773	215	0.688	Magnoliopsida
GCF_008641045.1_PisVer_v2_genomic	NW_022195365.1-112292-112513	222	0.68	Magnoliopsida
GCF_000340665.2_C.cajan_V1.1_genomic	NC_033806.1-23039471-23039687	217	0.727	Magnoliopsida
GCF_024323335.1_CAAS_Psat_ZW6_1.0_genomic	NC_066580.1-40209769-40210016	248	0.684	Magnoliopsida
GCF_004379255.1_SspV2_genomic	NC_056044.1-28109450-28109674	225	0.643	Magnoliopsida
GCF_000499845.1_PhaVulg1_0_genomic	NC_023757.1-5353193-5353414	222	0.672	Magnoliopsida
GCF_004118075.2_ASM411807v2_genomic	NC_040282.1-5087313-5087534	222	0.687	Magnoliopsida
GCF_001633185.2_ValleyOak3.2_genomic	NC_044906.1-27043376-27043597	222	0.68	Magnoliopsida
GCF_014843425.1_RJC1_Hi-C_genomic	NW_023590789.1-8978053-8978274	222	0.685	Magnoliopsida
GCF_002162155.2_WEW_v2.1_genomic	NC_041384.1-348612457-348612672	216	0.692	Magnoliopsida
GCF_000346465.2_Prunus_persica_NCBIv2_genomic	NC_034014.1-14466908-14467123	216	0.71	Magnoliopsida
GCF_003935025.1_Abrus_2018_genomic	NW_020874417.1-15389685-15389906	222	0.697	Magnoliopsida
GCF_937616625.1_ddMerAnnu1.1_genomic	NC_065572.1-71472709-71472924	216	0.704	Magnoliopsida
GCF_002207925.1_PAV_r1.0_genomic	NW_018922129.1-22981-23196	216	0.707	Magnoliopsida
GCF_904849725.1_MorexV3_pseudomolecules_assembly_genomic	NC_058518.1-470197111-470197326	216	0.705	Magnoliopsida
GCF_002870075.3_Lsat_Salinas_v8_genomic	NC_056625.1-147492508-147492723	216	0.647	Magnoliopsida
GCF_003713205.1_Ceug_1.0_genomic	NC_040043.1-31044430-31044649	220	0.67	Magnoliopsida
GCF_000317415.1_Csi_valencia_1.0_genomic	NW_006257139.1-263150-263371	222	0.68	Magnoliopsida
GCF_018294505.1_IWGSC_CS_RefSeq_v2.1_genomic	NC_057800.1-334312615-334312830	216	0.692	Magnoliopsida
GCF_002114115.1_ASM211411v1_genomic	NC_041790.1-24119710-24119930	221	0.674	Magnoliopsida
GCF_001654055.1_ASM165405v1_genomic	NW_018745728.1-321038-321260	223	0.733	Magnoliopsida
GCF_902201215.1_ALMONDv2_genomic	NC_047651.1-2522837-2523052	216	0.71	Magnoliopsida
GCF_932294415.1_dhQueRobu3.1_genomic	NC_065536.1-37991811-37992030	220	0.689	Magnoliopsida
GCF_001879085.1_NIATTr2_genomic	NW_017673999.1-101531-101755	225	0.694	Magnoliopsida
GCF_000390325.2_Ntom_v01_genomic	NW_008978308.1-66237-66490	254	0.667	Magnoliopsida
GCF_902167145.1_Zm-B73-REFERENCE-NAM-5.0_genomic	NC_050097.1-162793787-162793999	213	0.637	Magnoliopsida
GCF_009389715.1_palm_55x_up_171113_PBpolish2nd_filt_p_genomic	NW_024068021.1-244215-244430	216	0.672	Magnoliopsida
GCF_019578655.1_ASM1957865v1_genomic	NC_063256.1-15666587-15666808	222	0.709	Magnoliopsida
GCF_001531365.2_CcrdV1.1_genomic	NW_020201257.1-72103-72323	221	0.71	Magnoliopsida
GCF_003473485.1_MtrunA17r5.0-ANR_genomic	NC_053044.1-42681852-42682059	208	0.692	Magnoliopsida
GCF_001263595.1_ASM126359v1_genomic	NW_018221094.1-62769-62984	216	0.704	Magnoliopsida
GCF_000263155.2_Setaria_italica_v2.0_genomic	NC_028453.1-10596277-10596492	216	0.695	Magnoliopsida
GCF_004353265.1_EGFV_Vit.rip_1.0_genomic	NC_048439.1-18135629-18135848	220	0.689	Magnoliopsida
GCF_009805555.1_ASM980555v1_genomic	NW_026137588.1-256764-256984	221	0.677	Magnoliopsida
GCF_000002775.4_Pop_tri_v3_genomic	NC_037296.1-7462205-7462420	216	0.689	Magnoliopsida
GCF_001605985.2_ASM160598v2_genomic	NW_021318834.1-537995-538210	216	0.663	Magnoliopsida
GCF_018687715.1_C.illinoinensisPawnee_v1_genomic	NC_056754.1-29026197-29026412	216	0.699	Magnoliopsida
GCF_000512975.1_S_indicum_v1.0_genomic	NC_026146.1-5635583-5635792	210	0.637	Magnoliopsida
GCF_019359855.1_MPB_Lper_Kyuss_1697_genomic	NC_067246.1-16786529-16786750	222	0.695	Magnoliopsida
GCF_000442705.1_EG5_genomic	NC_025995.1-22325929-22326142	214	0.695	Magnoliopsida
GCF_011075055.1_CATAS_Mindica_2.1_genomic	NC_058141.1-1449439-1449661	223	0.704	Magnoliopsida
GCF_900626175.2_cs10_genomic	NC_044377.1-55286603-55286819	217	0.696	Magnoliopsida
GCF_000715135.1_Ntab-TN90_genomic	NW_015806559-7963-8185	223	0.707	Magnoliopsida
GCF_002994745.2_RchiOBHm-V2_genomic	NC_037090.1-20859208-20859423	216	0.692	Magnoliopsida
GCF_009730915.1_TDr96_F1_v2_PseudoChromosome.rev07_lg8_w22_25.fasta_genomic	NW_024087463.1-11968-12183	216	0.71	Magnoliopsida
GCF_000816755.2_Araip1.1_genomic	NC_029790.2-67156354-67156576	223	0.698	Magnoliopsida
GCF_002168275.1_ASM216827v2_genomic	NW_018397258.1-466497-466712	216	0.663	Magnoliopsida
GCF_001625215.1_ASM162521v1_genomic	NC_030383-33200821-33201042	222	0.718	Magnoliopsida
GCF_000003195.3_Sorghum_bicolor_NCBIv3_genomic	NC_012871.2-24804597-24804812	216	0.696	Magnoliopsida
GCF_010389155.1_C_canadensis_v1_genomic	NC_057761.1-11122439-11122660	222	0.683	Magnoliopsida
GCF_003086295.2_arahy.Tifrunner.gnm1.KYV3_genomic	NC_037623.1-69708465-69708680	216	0.68	Magnoliopsida
GCF_000226075.1_SolTub_3.0_genomic	NW_006238959.1-2256518-2256739	222	0.688	Magnoliopsida
GCF_000346735.1_P.mume_V1.0_genomic	NC_024127.1-17809047-17809262	216	0.701	Magnoliopsida
GCF_003573695.1_ASM357369v1_genomic	NC_039360.1-200688358-200688577	220	0.698	Magnoliopsida
GCF_002906115.1_CorkOak1.0_genomic	NW_019821954.1-26416-26635	220	0.697	Magnoliopsida
GCF_900185275.1_falcon-dt-bn_genomic	NW_026020286.1-610262-610482	221	0.694	Magnoliopsida
GCF_000495115.1_PopEup_1.0_genomic	NW_011500226.1-24099-24314	216	0.635	Magnoliopsida
GCF_000327365.2_Graimondii2_0v2_genomic	NC_026938.1-26195892-26196114	223	0.683	Magnoliopsida
GCF_002575655.2_Aet_v5.0_genomic	NC_053037.2-159379790-159380015	226	0.682	Magnoliopsida
GCF_000493195.1_Citrus_clementina_v1.0_genomic	NW_006262274.1-13859032-13859253	222	0.686	Magnoliopsida
GCF_003073215.2_Tu2.1_genomic	NC_053023.1-288226901-288227122	222	0.707	Magnoliopsida
GCF_000500325.1_Ldec_2.0_genomic	NW_019290321.1-111428-111646	219	0.607	metazoa
GCF_914767665.1_icHarAxyr1.1_genomic	NC_059502.1-19972218-19972445	228	0.592	metazoa
GCF_000572035.2_Mdem2_genomic	NW_014464164.1-8895-9154	260	0.572	metazoa
GCF_003590095.1_tn1_genomic	NC_039483.1-13081522-13081733	212	0.6	metazoa
GCF_000648655.2_Cflo_2.0_genomic	NW_019379715.1-185568-185784	217	0.603	metazoa
GCF_004193835.1_ASM419383v1_genomic	NW_021136995.1-752-973	222	0.714	metazoa
GCF_022605725.1_icAntGran1.3_genomic	NC_065562.1-19892387-19892606	220	0.578	metazoa
GCF_006496715.1_Aalbo_primary.1_genomic	NW_021837748.1-7413-7628	216	0.641	metazoa
GCF_013141755.1_UCI_ANSTEP_V1.0_genomic	NC_050201.1-17904152-17904376	225	0.57	metazoa
GCF_003589595.1_ASM358959v1_genomic	NW_020653854.1-18761193-18761429	237	0.553	metazoa
GCF_907165205.1_icCocSept1.1_genomic	NC_058193.1-30237871-30238095	225	0.617	metazoa
GCF_012932325.1_TpBJ-2018v1_genomic	NW_023144630.1-3122770-3122995	226	0.556	metazoa
GCF_023701775.1_HaSCD2_genomic	NC_064789.1-176962-177187	226	0.559	metazoa
GCF_016617805.1_CSIRO_BtryS06_freeze2_genomic	NW_024396366.1-5944248-5944461	214	0.603	metazoa

### Sheet: Nematode
Nematode: NC_003280.10:13635039-13635734
hit_species	location	length	identity	group
GCF_004355225.1_ASM435522v1_genomic	NZ_CP037933.1-1550375-1551001	627	0.5884	bacteria
GCF_000258405.1_ASM25840v1_genomic	NC_017464.1-2158949-2159575	627	0.5619	bacteria
GCF_017569185.1_ASM1756918v1_genomic	NZ_CP071869.1-2102493-2103114	622	0.5743	bacteria
GCF_020084865.1_ASM2008486v1_genomic	NZ_CP071953.1-2410348-2410974	627	0.571	bacteria
GCF_000426825.1_ASM42682v1_genomic	NZ_AUGC01000001.1-164328-164953	626	0.5882	bacteria
GCF_018595675.2_ASM1859567v2_genomic	NZ_CP092333.1-1095981-1096584	604	0.5791	bacteria
GCF_002198115.1_ASM219811v1_genomic	NZ_NGNR01000001.1-505568-506189	622	0.5902	bacteria
GCF_003688895.1_ASM368889v1_genomic	NZ_REFV01000003.1-254863-255488	626	0.589	bacteria
GCF_001005305.1_ASM100530v1_genomic	NZ_LBMH01000002.1-190481-191106	626	0.5688	bacteria
GCF_001536065.1_JGI_assembly_genomic	NZ_CZVW01000018.1-8816-9433	618	0.5636	bacteria
GCF_001975665.1_ASM197566v1_genomic	NZ_CP019419.1-3527013-3527642	630	0.5756	bacteria
GCF_003148665.1_ASM314866v1_genomic	NZ_QGGQ01000001.1-704604-705241	638	0.5684	bacteria
GCF_000375465.1_ASM37546v1_genomic	NZ_AQXH01000001.1-1293534-1294132	599	0.602	bacteria
GCF_002807035.1_ASM280703v1_genomic	NZ_NIUC01000002.1-1108960-1109564	605	0.5725	bacteria
GCF_008974325.1_ASM897432v1_genomic	NZ_BKCG01000001.1-388396-388974	579	0.6199	bacteria
GCF_019312585.1_ASM1931258v1_genomic	NZ_JAHWDP010000001.1-452052-452685	634	0.585	bacteria
GCF_003148385.1_ASM314838v1_genomic	NZ_CP029463.1-516606-517231	626	0.5768	bacteria
GCF_000952855.1_ASM95285v1_genomic	NZ_JSVU01000001.1-306482-307087	606	0.5831	bacteria
GCF_007971225.1_ASM797122v1_genomic	NZ_CP042435.1-1885242-1885860	619	0.5844	bacteria
GCF_000265385.1_ASM26538v1_genomic	NC_018013.1-829393-829990	598	0.5837	bacteria
GCF_007830055.1_ASM783005v1_genomic	NZ_VLLE01000006.1-114922-115556	635	0.5754	bacteria
GCF_014646655.1_ASM1464665v1_genomic	NZ_BMNR01000003.1-78016-78633	618	0.5819	bacteria
GCF_003332885.2_ASM333288v2_genomic	NZ_QOWJ01000014.1-35322-35916	595	0.5942	bacteria
GCF_003944795.1_FEB-2018_genomic	NZ_RWBG01000001.1-635098-635726	629	0.5712	bacteria
GCF_003259525.1_ASM325952v1_genomic	NZ_QLLO01000001.1-129743-130371	629	0.5724	bacteria
GCF_000429445.1_ASM42944v1_genomic	NZ_AUBW01000016.1-76841-77432	592	0.5884	bacteria
GCF_000686885.1_ASM68688v1_genomic	NZ_JMLU01000041.1-3636-4261	626	0.5874	bacteria
GCF_001644645.1_ASM164464v1_genomic	NZ_CP011390.1-4242008-4242627	620	0.5679	bacteria
GCF_009014635.1_ASM901463v1_genomic	NZ_BKCF01000001.1-542815-543393	579	0.5983	bacteria
GCF_003095375.1_ASM309537v1_genomic	NZ_QEHR01000014.1-27026-27634	609	0.5686	bacteria
GCF_907163105.1_CB-03_assembly_genomic	NZ_OU015321.1-1341802-1342417	616	0.6053	bacteria
GCF_009901525.1_ASM990152v1_genomic	NZ_CP019288.1-1959719-1960339	621	0.5702	bacteria
GCF_011305415.1_ASM1130541v1_genomic	NZ_JAANOQ010000001.1-554552-555196	645	0.5688	bacteria
GCF_900489835.1_Aequorivita_CIP107457T_annotated_assembly_genomic	NZ_UEGI01000013.1-35455-36064	610	0.5936	bacteria
GCF_016827595.1_ASM1682759v1_genomic	NZ_JAECMS010000002.1-70716-71314	599	0.5826	bacteria
GCF_023634845.1_ASM2363484v1_genomic	NZ_JAMLJL010000005.1-151050-151698	649	0.5886	bacteria
GCF_003325355.1_ASM332535v1_genomic	NZ_CP030850.1-6502001-6502587	587	0.5904	bacteria
GCF_000422265.1_ASM42226v1_genomic	NZ_AULL01000019.1-119541-120179	639	0.5837	bacteria
GCF_014332695.1_ASM1433269v1_genomic	NZ_MBUA01000027.1-328241-328871	631	0.5737	bacteria
GCF_001005315.1_ASM100531v1_genomic	NZ_LBMG01000001.1-168728-169336	609	0.5741	bacteria
GCF_007970805.1_ASM797080v1_genomic	NZ_CP042433.1-3219419-3220046	628	0.6008	bacteria
GCF_002646595.1_ASM264659v1_genomic	NZ_PDUD01000023.1-143036-143650	615	0.5736	bacteria
GCF_016757735.1_ASM1675773v1_genomic	NZ_CP068439.1-1881464-1882068	605	0.6178	bacteria
GCF_003054265.1_ASM305426v1_genomic	NZ_QBKT01000006.1-79777-80385	609	0.585	bacteria
GCF_000429125.1_ASM42912v1_genomic	NZ_AUBG01000012.1-185018-185608	591	0.6082	bacteria
GCF_014610845.1_ASM1461084v1_genomic	NZ_JABTCG010000004.1-591296-591934	639	0.5613	bacteria
GCF_900108115.1_IMG-taxon_2595699003_annotated_assembly_genomic	NZ_FTPU01000024.1-33198-33825	628	0.6056	bacteria
GCF_003851885.1_ASM385188v1_genomic	NZ_BHZE01000003.1-76203-76829	627	0.6071	bacteria
GCF_900129295.1_IMG-taxon_2582580745_annotated_assembly_genomic	NZ_FQUU01000002.1-62053-62680	628	0.5851	bacteria
GCF_003337435.1_ASM333743v1_genomic	NZ_QPJS01000004.1-229932-230557	626	0.5909	bacteria
GCF_011682235.2_ASM1168223v2_genomic	NZ_CP076718.1-1249817-1250437	621	0.5678	bacteria
GCF_002954765.1_ASM295476v1_genomic	NZ_MTPW01000001.1-1825989-1826583	595	0.5927	bacteria
GCF_004347775.1_ASM434777v1_genomic	NZ_CP037755.1-2384564-2385182	619	0.5855	bacteria
GCF_002843425.1_ASM284342v1_genomic	NZ_NKXO01000004.1-8204-8832	629	0.5492	bacteria
GCF_001045435.1_ASM104543v1_genomic	NZ_LFNG01000001.1-151354-151981	628	0.589	bacteria
GCF_013106755.1_ASM1310675v1_genomic	NZ_WHPF01000024.1-15980-16587	608	0.5863	bacteria
GCF_001573155.1_ASM157315v1_genomic	NZ_JRWG01000012.1-29237-29842	606	0.5831	bacteria
GCF_004139715.1_ASM413971v1_genomic	NZ_CP035544.1-2822044-2822664	621	0.5737	bacteria
GCF_019802145.1_ASM1980214v1_genomic	NZ_JAHVHP010000002.1-1051997-1052601	605	0.5838	bacteria
GCF_003001855.1_ASM300185v1_genomic	NZ_PVNA01000001.1-436193-436787	595	0.5966	bacteria
GCF_015223105.1_ASM1522310v1_genomic	NZ_JADFTZ010000004.1-19067-19692	626	0.591	bacteria
GCF_002911695.1_ASM291169v1_genomic	NZ_PQBS01000019.1-33858-34488	631	0.6284	bacteria
GCF_900638245.1_56772_F02_genomic	NZ_LR134503.1-784256-784881	626	0.5994	bacteria
GCF_001747105.1_ASM174710v1_genomic	NZ_MDGQ01000004.1-270076-270700	625	0.5891	bacteria
GCF_900188275.1_IMG-taxon_2724679821_annotated_assembly_genomic	NZ_FZNY01000004.1-73861-74487	627	0.5748	bacteria
GCF_019038595.1_ASM1903859v1_genomic	NZ_JAHOPF010000002.1-95486-96111	626	0.5768	bacteria
GCF_000375425.1_ASM37542v1_genomic	NZ_AQXG01000002.1-646468-647134	667	0.6136	bacteria
GCF_020073745.1_ASM2007374v1_genomic	NZ_JAIRAU010000043.1-32412-33034	623	0.566	bacteria
GCF_015319355.1_ASM1531935v1_genomic	NZ_JADILU010000001.1-10624-11232	609	0.5731	bacteria
GCF_024714495.1_ASM2471449v1_genomic	NZ_JAMZMJ010000013.1-90208-90817	610	0.6126	bacteria
GCF_009939225.1_ASM993922v1_genomic	NZ_JAACJR010000006.1-49115-49750	636	0.57	bacteria
GCF_000004555.2_CB4_genomic	NC_013486.2-5572614-5573294	681	0.7481	Rhabditida
GCF_010671565.1_ASM1067156v1_genomic	NZ_JAABOQ010000003.1-553924-554540	617	0.564	bacteria
GCF_000348685.1_Formosa_sp._AK20_genomic	NZ_ANLA01000004.1-290494-291123	630	0.5497	bacteria
GCF_900489485.1_Aequorivita_CIP107455T_annotated_assembly_genomic	NZ_UEFO01000001.1-308822-309407	586	0.594	bacteria
GCF_900156725.1_IMG-taxon_2681813521_annotated_assembly_genomic	NZ_FTOI01000003.1-236058-236669	612	0.5663	bacteria
GCF_900113045.1_IMG-taxon_2636415974_annotated_assembly_genomic	NZ_FONY01000002.1-80656-81279	624	0.5658	bacteria
GCF_014641635.1_ASM1464163v1_genomic	NZ_BMIC01000004.1-185519-186102	584	0.6022	bacteria
GCF_009939005.1_ASM993900v1_genomic	NZ_JAACJS010000015.1-1562966-1563595	630	0.5711	bacteria
GCF_900115205.1_IMG-taxon_2636416043_annotated_assembly_genomic	NZ_FOYQ01000001.1-490991-491581	591	0.5972	bacteria
GCF_014638095.1_ASM1463809v1_genomic	NZ_BMFH01000001.1-558263-558889	627	0.5958	bacteria
GCF_004337505.1_ASM433750v1_genomic	NZ_SJZI01000050.1-86772-87397	626	0.5646	bacteria
GCF_004358035.1_ASM435803v1_genomic	NZ_SMUW01000034.1-233978-234582	605	0.5761	bacteria
GCF_900112005.1_IMG-taxon_2634166319_annotated_assembly_genomic	NZ_FOKK01000015.1-19860-20474	615	0.5891	bacteria
GCF_000757385.1_ASM75738v1_genomic	NZ_JRHH01000003.1-267734-268359	626	0.5708	bacteria
GCF_002966125.1_ASM296612v1_genomic	NZ_CP027062.1-1519414-1520039	626	0.5841	bacteria
GCF_000236705.1_ASM23670v1_genomic	NC_016599.1-495343-495949	607	0.5765	bacteria
GCF_000797445.1_ASM79744v1_genomic	NZ_JSWF01000028.1-54210-54845	636	0.5616	bacteria
GCF_022352215.1_ASM2235221v1_genomic	NZ_JAKRWF010000001.1-741136-741755	620	0.5659	bacteria
GCF_011761635.1_ASM1176163v1_genomic	NZ_JAASRN010000002.1-556930-557558	629	0.5888	bacteria
GCF_900142325.1_IMG-taxon_2698536696_annotated_assembly_genomic	NZ_FRAM01000001.1-688539-689167	629	0.6092	bacteria
GCF_900182705.1_IMG-taxon_2724679790_annotated_assembly_genomic	NZ_FXTP01000015.1-152512-153130	619	0.6122	bacteria
GCF_002954645.1_ASM295464v1_genomic	NZ_MSCL01000001.1-2569460-2570088	629	0.5832	bacteria
GCF_007655305.1_ASM765530v1_genomic	NZ_VLOG01000066.1-2426-3057	632	0.5773	bacteria
GCF_008933115.1_ASM893311v1_genomic	NZ_WBVO01000009.1-59160-59755	596	0.5916	bacteria
GCF_001641085.1_ASM164108v1_genomic	NZ_LXIE01000011.1-69178-69796	619	0.5761	bacteria
GCF_004310325.1_ASM431032v1_genomic	NZ_SIRT01000005.1-111161-111790	630	0.5685	bacteria
GCF_000820845.2_K22_genomic	NZ_CBXV010000008.1-232666-233266	601	0.5952	bacteria
GCF_000149515.1_ASM14951v1_genomic	NW_003319683.1-115283-115907	625	0.7037	Rhabditida
GCF_900142055.1_IMG-taxon_2695421039_annotated_assembly_genomic	NZ_FQZH01000006.1-116427-117071	645	0.5808	bacteria
GCF_900111145.1_IMG-taxon_2667527390_annotated_assembly_genomic	NZ_FOIR01000001.1-172927-173534	608	0.5785	bacteria
GCF_000218895.1_ASM21889v1_genomic	NC_015703.1-1917942-1918571	630	0.5781	bacteria
GCF_000482465.1_ASM48246v1_genomic	NZ_KI519423.1-73617-74204	588	0.5981	bacteria
GCF_002077945.1_ASM207794v1_genomic	NZ_LVYD01000051.1-169972-170599	628	0.5892	bacteria
GCF_003148645.1_ASM314864v1_genomic	NZ_QGGP01000001.1-251926-252547	622	0.5589	bacteria
GCF_003259265.1_ASM325926v1_genomic	NZ_QLLQ01000003.1-359073-359701	629	0.5854	bacteria
GCF_019968605.1_ASM1996860v1_genomic	NZ_CP082966.1-50749-51365	617	0.5698	bacteria
GCF_001971745.1_ASM197174v1_genomic	NZ_CP019352.1-2951329-2951957	629	0.5694	bacteria
GCF_004366575.1_ASM436657v1_genomic	NZ_SORH01000002.1-562744-563378	635	0.5624	bacteria
GCF_003236175.1_ASM323617v1_genomic	NZ_QKTW01000001.1-58071-58701	631	0.569	bacteria
GCF_015679325.1_ASM1567932v1_genomic	NZ_JADPVI010000001.1-955009-955624	616	0.6031	bacteria
GCF_014635865.1_ASM1463586v1_genomic	NZ_BMDQ01000001.1-1142159-1142734	576	0.6067	bacteria
GCF_011762485.1_ASM1176248v1_genomic	NZ_JAAKGI010000037.1-79036-79654	619	0.5855	bacteria
GCF_001040885.1_S_ratti_ED321_genomic	NC_037307.1-5723088-5723737	650	0.6036	Rhabditida
GCF_002954665.1_ASM295466v1_genomic	NZ_MSCM01000002.1-1239853-1240474	622	0.5903	bacteria
GCF_002943755.1_ASM294375v1_genomic	NZ_MQUB01000001.1-2981919-2982560	642	0.5699	bacteria
GCF_017254915.1_ASM1725491v1_genomic	NZ_JAFKCT010000001.1-825733-826357	625	0.5727	bacteria
GCF_014645495.1_ASM1464549v1_genomic	NZ_BMLV01000004.1-66090-66709	620	0.5731	bacteria
GCF_923079645.1_Emticicia_aquatica_CECT_8858_Spades_Prokka_genomic	NZ_CAKLPY010000001.1-2209610-2210238	629	0.5758	bacteria
GCF_003339505.1_ASM333950v1_genomic	NZ_QPIW01000007.1-232595-233182	588	0.5992	bacteria
GCF_002343915.1_ASM234391v1_genomic	NZ_NETK01000001.1-4717958-4718575	618	0.5656	bacteria
GCF_014644295.1_ASM1464429v1_genomic	NZ_BMKK01000010.1-254904-255533	630	0.5973	bacteria
GCF_024343775.1_ASM2434377v1_genomic	NZ_RJUF01000193.1-6016-6611	596	0.5889	bacteria
GCF_005885675.1_ASM588567v1_genomic	NZ_VANR01000004.1-173547-174155	609	0.5696	bacteria
GCF_000379805.1_ASM37980v1_genomic	NZ_KB903538.1-11931-12565	635	0.5676	bacteria
GCF_002954685.1_ASM295468v1_genomic	NZ_MSCN01000001.1-3425808-3426437	630	0.554	bacteria
GCF_008710285.1_ASM871028v1_genomic	NZ_VYQF01000005.1-121427-122042	616	0.5971	bacteria

### Sheet: Yeast
Yeast: NC_001144.5:21121-21842
hit_species	location	length	identity	group
GCF_002079055.1_ASM207905v1_genomic	NC_047498.1-17066-17801	736	0.7997	Saccharomycetes
GCF_000576695.1_AUH_PRJEB4427_v1_genomic	NW_019172955.1-260144-260761	618	0.599	Saccharomycetes
GCF_900100795.1_IMG-taxon_2667527211_annotated_assembly_genomic	NZ_FNCO01000013.1-34320-34958	639	0.6	bacteria
GCF_003710245.1_ASM371024v1_genomic	NZ_RHDS01000004.1-488554-489162	609	0.665	bacteria
GCF_009900765.1_ASM990076v1_genomic	NZ_JAAABL010000002.1-14075-14683	609	0.655	bacteria
GCF_000020045.1_ASM2004v1_genomic	NC_010625.1-506047-506675	629	0.693	bacteria
GCF_011516825.1_ASM1151682v1_genomic	NZ_WOTA01000004.1-7116-7741	626	0.709	bacteria
GCF_000019505.1_ASM1950v1_genomic	NC_010515.1-974252-974879	628	0.694	bacteria
GCF_016031655.1_ASM1603165v1_genomic	NZ_JACCHQ010000001.1-158417-159064	648	0.707	bacteria
GCF_009759865.1_ASM975986v1_genomic	NZ_WQNF01000010.1-95873-96572	700	0.6941	bacteria
GCF_003096875.1_ASM309687v1_genomic	NZ_QEOB01000015.1-53089-53713	625	0.688	bacteria
GCF_001189845.1_ASM118984v1_genomic	NZ_LFLZ01000001.1-71790-72406	617	0.71	bacteria
GCF_002205635.1_ASM220563v1_genomic	NZ_NISJ01000003.1-363481-364115	635	0.704	bacteria
GCF_014268745.2_ASM1426874v2_genomic	NZ_JABWRB020000003.1-467827-468439	613	0.648	bacteria
GCF_020329505.1_ASM2032950v1_genomic	NZ_JAGKJJ010000014.1-118327-118970	644	0.6992	bacteria
GCF_900188155.1_IMG-taxon_2671180091_annotated_assembly_genomic	NZ_FZOG01000003.1-103921-104537	617	0.675	bacteria
GCF_013386885.1_ASM1338688v1_genomic	NZ_JACAQV010000034.1-52107-52719	613	0.671	bacteria
GCF_002902965.1_ASM290296v1_genomic	NZ_CP026106.1-2172748-2173376	629	0.719	bacteria
GCF_017875755.1_ASM1787575v1_genomic	NZ_JAGGMY010000006.1-25043-25638	596	0.661	bacteria
GCF_008692035.1_ASM869203v1_genomic	NZ_VTFG01000001.1-996945-997555	611	0.678	bacteria
GCF_002723955.1_ASM272395v1_genomic	NZ_BEWN01000001.1-1015954-1016632	679	0.6914	bacteria
GCF_013386115.1_ASM1338611v1_genomic	NZ_JACAOR010000001.1-745873-746523	651	0.596	bacteria
GCF_014171495.1_ASM1417149v1_genomic	NZ_CP049136.1-1340577-1341204	628	0.684	bacteria
GCF_004362855.1_ASM436285v1_genomic	NZ_SNXW01000004.1-300091-300706	616	0.596	bacteria
GCF_018491655.1_ASM1849165v1_genomic	NZ_JABLUU010000005.1-5287-5911	625	0.714	bacteria
GCF_012849375.1_ASM1284937v1_genomic	NZ_CP051684.1-2833050-2833664	615	0.68	bacteria
GCF_900102295.1_IMG-taxon_2639762509_annotated_assembly_genomic	NZ_LT629691.1-162219-162830	612	0.681	bacteria
GCF_017493175.3_ASM1749317v3_genomic	NZ_CP088282.1-718657-719284	628	0.723	bacteria
GCF_017165745.1_ASM1716574v1_genomic	NZ_JAFGZF010000011.1-55025-55640	616	0.673	bacteria
GCF_021271205.1_ASM2127120v1_genomic	NZ_JAIWKS010000002.1-167926-168541	616	0.653	bacteria
GCF_016698705.1_ASM1669870v1_genomic	NZ_CP068049.1-2708030-2708662	633	0.678	bacteria
GCF_007097545.1_ASM709754v1_genomic	NZ_VJZF01000003.1-608838-609470	633	0.695	bacteria
GCF_014268805.2_ASM1426880v2_genomic	NZ_JABWRF020000001.1-213307-213913	607	0.66	bacteria
GCF_900184295.1_Chr_1_genomic	NZ_LT855380.1-2080877-2081509	633	0.667	bacteria
GCF_024072275.1_ASM2407227v1_genomic	NZ_CP099598.1-2480507-2481127	621	0.646	bacteria
GCF_014268595.2_ASM1426859v2_genomic	NZ_CP077091.1-602280-602900	621	0.646	bacteria
GCF_019145355.1_ASM1914535v1_genomic	NZ_JAHSTY010000002.1-1803752-1804365	614	0.658	bacteria
GCF_003207895.1_ASM320789v1_genomic	NZ_NKUB01000036.1-12951-13580	630	0.706	bacteria
GCF_019141525.1_ASM1914152v1_genomic	NZ_CP077080.1-6064576-6065188	613	0.682	bacteria
GCF_015461805.1_ASM1546180v1_genomic	NZ_JACVZE010000014.1-64758-65371	614	0.666	bacteria
GCF_900103225.1_IMG-taxon_2663762773_annotated_assembly_genomic	NZ_FNJH01000001.1-514323-514940	618	0.669	bacteria
GCF_001544455.2_Burkholderia_sordidicola_LMG_22029_genomic	NZ_FCOC02000003.1-257853-258487	635	0.587	bacteria
GCF_000961515.1_ASM96151v1_genomic	NZ_CP010027.1-795743-796359	617	0.744	bacteria
GCF_013366925.1_ASM1336692v1_genomic	NZ_JAALDK010000002.1-1301144-1301786	643	0.708	bacteria
GCF_017826695.1_ASM1782669v1_genomic	NZ_JAFFZW010000001.1-698429-699057	629	0.682	bacteria
GCF_019049695.1_ASM1904969v1_genomic	NZ_JAFMOT010000175.1-114356-114951	596	0.676	bacteria
GCF_003330785.1_ASM333078v1_genomic	NZ_CP024934.1-2536371-2537020	650	0.591	bacteria
GCF_013347325.1_ASM1334732v1_genomic	NZ_CP054624.1-1260808-1261415	608	0.712	bacteria
GCF_014268585.2_ASM1426858v2_genomic	NZ_CP077092.1-2700245-2700865	621	0.649	bacteria
GCF_020885575.1_ASM2088557v1_genomic	NZ_AP024957.1-94452-95069	618	0.628	bacteria
GCF_004361795.1_ASM436179v1_genomic	NZ_SNWF01000005.1-30792-31400	609	0.668	bacteria
GCF_024112395.1_ASM2411239v1_genomic	NZ_CP078013.1-3617065-3617675	611	0.673	bacteria
GCF_003217075.1_ASM321707v1_genomic	NZ_QJSQ01000041.1-32637-33276	640	0.714	bacteria
GCF_020618775.1_ASM2061877v1_genomic	NZ_JAESVB010000008.1-111767-112435	669	0.596	bacteria
GCF_013155425.1_ASM1315542v1_genomic	NZ_JABJWD010000003.1-8428-9050	623	0.708	bacteria
GCF_014357575.1_ASM1435757v1_genomic	NZ_JACONW010000006.1-65521-66137	617	0.702	bacteria
GCF_000015285.1_ASM1528v1_genomic	NC_008709.1-2381850-2382478	629	0.582	bacteria
GCF_020621385.1_ASM2062138v1_genomic	NZ_JAESVA010000017.1-39309-39907	599	0.696	bacteria
GCF_900108595.1_IMG-taxon_2667527230_annotated_assembly_genomic	NZ_LT629972.1-5412508-5413123	616	0.674	bacteria
GCF_021166595.1_ASM2116659v1_genomic	NZ_JAJOZI010000003.1-68487-69110	624	0.676	bacteria
GCF_020917325.1_ASM2091732v1_genomic	NZ_CP076652.1-1049785-1050413	629	0.665	bacteria
GCF_014268275.3_ASM1426827v3_genomic	NZ_CP077084.1-3625680-3626312	633	0.679	bacteria
GCF_003148905.1_ASM314890v1_genomic	NZ_QGHC01000013.1-7476-8139	664	0.655	bacteria
GCF_000018105.1_ASM1810v1_genomic	NC_009925.1-3803116-3803726	611	0.61	bacteria
GCF_024749365.1_ASM2474936v1_genomic	NZ_CP102179.1-6445783-6446395	613	0.684	bacteria
GCF_007954355.1_ASM795435v1_genomic	NZ_VOLR01000010.1-37540-38167	628	0.583	bacteria
GCF_019599335.1_ASM1959933v1_genomic	NZ_JAIEUM010000010.1-72184-72813	630	0.711	bacteria
GCF_002738225.1_ASM273822v1_genomic	NZ_PEBQ01000033.1-3258-3886	629	0.7	bacteria
GCF_019048385.1_ASM1904838v1_genomic	NZ_CP077368.1-65072-65680	609	0.662	bacteria
GCF_001028665.1_ASM102866v1_genomic	NZ_CP011503.1-3436337-3436979	643	0.72	bacteria
GCF_020329495.1_ASM2032949v1_genomic	NZ_JAGKJL010000001.1-132418-133042	625	0.715	bacteria
GCF_011045195.1_ASM1104519v1_genomic	NZ_CP049199.1-4356398-4357030	633	0.6	bacteria
GCF_900105475.1_IMG-taxon_2667527430_annotated_assembly_genomic	NZ_LT629777.1-2539945-2540560	616	0.674	bacteria
GCF_900103965.1_IMG-taxon_2639762637_annotated_assembly_genomic	NZ_LT629706.1-5546475-5547085	611	0.661	bacteria
GCF_001718895.1_ASM171889v1_genomic	NZ_CP013452.1-2569377-2570004	628	0.699	bacteria
GCF_000019845.1_ASM1984v1_genomic	NC_010581.1-4105083-4105705	623	0.738	bacteria
GCF_002105105.1_Prola1_genomic	NW_024467994.1-364275-364921	647	0.594	Ascomycota

### Sheet: Zebrafish
Zebrafish: NC_007123.7:45453300-45453643
hit_species	location	length	identity	group
GCF_022985175.1_IGBB_LRoh.1.0_genomic	NW_026128016.1-5692-6026	335	0.735	Cypriniformes
GCF_001515605.1_SAMN03320099.WGS_v1.1_genomic	NW_015537963-878880-879207	328	0.701	Cypriniformes
GCF_001515625.1_SAMN03320098_v1.1_genomic	NW_015630984-588710-589043	334	0.736	Cypriniformes
GCF_018812025.1_ASM1881202v1_genomic	NW_025953377.1-112279-112623	345	0.66	Cypriniformes
GCF_018831695.1_ASM1883169v1_genomic	NW_025047944.1-84373-84697	325	0.69	Cypriniformes
GCF_001515645.1_SAMN03320097.WGS_v1.1_genomic	NW_015506286-36542-36783	242	0.773	Cypriniformes
GCF_003368295.1_ASM336829v1_genomic	NW_020525758.1-35132-35438	307	0.738	Cypriniformes
GCF_016745375.1_EPA_FHM_2.0_genomic	NW_024121122.1-20857326-20857663	338	0.734	Cypriniformes
GCF_000871465.1_ViralProj19059_genomic	NC_009127.1-226504-226838	335	0.72	viruses
