## Supplemental Table 1-14 for "Widespread of horizontal gene transfer events in eukaryotes": Supplementary Table 11.xlsx

### Sheet: summary
Table S11. Gene ontology (GO) functional annotation for genes affected by HGTs not overlapping with repeat sequences but overlapping with CDS regions of protein coding genes.
representative organism	number of genes affected by HGT regions not overlapping with repeat sequences but overlapping with CDS regions of protein coding genes	significant GO terms
Human	39	Yes
Mouse	15	Yes
Cow	29	No
Lizard	22	No
Frog	24	No
Zebrafish	38	No
Fruit fly	22	No
Nematode	11	No
Yeast	82	Yes
Arabidopsis	200	Yes

### Sheet: genes
Human	Mouse	Cow	Lizard	Frog	Zebrafish	Fruit fly	Nematode	Arabidopsis	Yeast
ABCB9	Acad11	AGXT	ABCB11	bms1	ankmy1	Dmel_CG10541	C31C9.1	YAL044W-A	ArthCp043
ACSS1	Card9	AKR7A2	CXCR5	cul9	ankmy1_1	Dmel_CG10947	C36A4.5	YAL061W	ArthCp076
AKR7A2	Comtd1	APOA5	EVI5L	hao2	clk4b	Dmel_CG12396	C37C3.1	YBL040C	AT1G02020
AKR7A3	Gm46442	ARMCX2	FCHO1	iqsec2	dhx32b	Dmel_CG1240	C43E11.1	YBL089W	AT1G02810
BTNL9	Gm8112	CXXC5	GPATCH8	itsn2	irak1	Dmel_CG13138	C50B6.2	YBL091C-A	AT1G04110
COMT	Gm8137	CYP11B1	HELZ2	LOC100493093	LOC100000365	Dmel_CG1318	F25D7.4	YBR058C	AT1G04780
DHRS3	Gm8158	EZR	HSD3B7	LOC100495494	LOC100330007	Dmel_CG13801	F55F10.1	YBR146W	AT1G05940
DTYMK	Gm8264	FAHD1	LOC118076748	LOC100495663	LOC100331068	Dmel_CG1517	W03G1.5	YBR208C	AT1G07230
EEF2	Gm8290	H1FX	LOC118079408	LOC100498473	LOC100331400	Dmel_CG15784	Y54E5A.4	YCL026C-A	AT1G07730
GTPBP6	Hao1	LOC112449566	LOC118088491	LOC101732157	LOC100332582	Dmel_CG1600	Y67H2A.8	YCR092C	AT1G09930
GTPBP6_1	Naca	LOC786252	LOC118089292	LOC101732699	LOC100334697	Dmel_CG31688	Y75B8A.26	YDL053C	AT1G10170
IL4I1	Ovca2	LOC787628	LOC118097291	LOC101733091	LOC103910188	Dmel_CG3198		YDR004W	AT1G10890
ISOC2	Shroom3	LOC787891	NIPA1	LOC101734056	LOC108182764	Dmel_CG3331		YDR030C	AT1G11580
LRFN1	Tmbim4	LOC788425	NUMA1	LOC101734349	LOC108182767	Dmel_CG34417		YDR051C	AT1G12640
LRFN1_1	Znhit2	LRFN2	SLC15A3	LOC101734628	LOC110438610	Dmel_CG4159		YDR160W	AT1G13560
NT5C1B		NLRP13	SLC27A3	LOC101734776	LOC110438610_1	Dmel_CG4199		YDR302W	AT1G14430
PADI2		NMRAL1	TMEM38A	LOC101735136	LOC110438806	Dmel_CG4385		YDR312W	AT1G15130
PADI2_1		NOXA1	TPM2	LOC108646285	LOC110438928	Dmel_CG7024		YDR330W	AT1G17120
PRRT1B		OTUD7A	UACA	LOC116406888	LOC560461	Dmel_CG7311		YDR380W	AT1G18000
PSMD5		PLPP7	VILL	LOC116409809	LOC560461_1	Dmel_CG7470		YDR540C	AT1G18010
RBP3		PPL	ZBTB4	map2	LOC562542	Dmel_CG9522		YEL070W	AT1G18140
RHPN1		PRDM16	ZNF638	plxnb1	LOC792450	Dmel_CG9933		YER087W	AT1G18250
RPS6KL1		PTPRH		slc47a1	LOC792939			YGL082W	AT1G20030
SLC25A45		SERPIND1		wasl	mrpl2			YGL256W	AT1G20480
SOGA3		SPDEF			phlda1			YGR100W	AT1G21530
STUB1		TXNRD2			si:ch211-212k18.4			YHR005C	AT1G21540
TRIM15		UBXN11			si:ch211-212k18.4_1			YHR066W	AT1G30690
TRIM15_1		ZC3H7B			si:dkey-237h12.3			YHR079C	AT1G31740
TRIM15_2		ZNF277			si:dkey-237h12.3_1			YHR181W	AT1G33470
TRIM15_3					si:dkey-67c22.2			YIL051C	AT1G43330
TRIM15_4					si:dkey-67c22.2_1			YIL123W	AT1G47600
TRIM15_5					slc30a10			YJL031C	AT1G49750
TRIM15_6					smtnl1			YJL092W	AT1G51330
TRIM15_7					wasla			YJL217W	AT1G51470
UNC45B					wasla_1			YJR019C	AT1G51680
UPK2					wasla_2			YJR066W	AT1G54115
WASF2					wtip			YJR131W	AT1G55720
XCR1					znf821			YKL012W	AT1G55860
YIPF2								YKL017C	AT1G58340
								YKL041W	AT1G59500
								YKL084W	AT1G59970
								YKL180W	AT1G62830
								YLL012W	AT1G63050
								YLL029W	AT1G67730
								YLL043W	AT1G74230
								YLL060C	AT1G74850
								YLR020C	AT1G75460
								YLR178C	AT1G75960
								YLR179C	AT1G77240
								YMR001C	AT1G77660
								YMR099C	AT1G79730
								YMR101C	AT1G80530
								YMR166C	AT2G01170
								YMR229C	AT2G01180
								YMR239C	AT2G02480
								YMR309C	AT2G03090
								YMR321C	AT2G03570
								YNL073W	AT2G04062
								YNL141W	AT2G04870
								YNL163C	AT2G05440
								YNR057C	AT2G05510
								YNR058W	AT2G10920
								YNR073C	AT2G16270
								YOL023W	AT2G16500
								YOL075C	AT2G16570
								YOL135C	AT2G17265
								YOR009W	AT2G18040
								YOR123C	AT2G18190
								YOR260W	AT2G18193
								YOR383C	AT2G18260
								YPL006W	AT2G20770
								YPL008W	AT2G23420
								YPL082C	AT2G23530
								YPL093W	AT2G24500
								YPL147W	AT2G25490
								YPL164C	AT2G32120
								YPL206C	AT2G33800
								YPL245W	AT2G35040
								YPL273W	AT2G35390
								YPR073C	AT2G36750
								YPR125W	AT2G36770
								YPR162C	AT2G36780
									AT2G36800
									AT2G37040
									AT2G38080
									AT2G40540
									AT2G42560
									AT2G43050
									AT2G47130
									AT2G47910
									AT3G03720
									AT3G06270
									AT3G06455
									AT3G07270
									AT3G14067
									AT3G14070
									AT3G19990
									AT3G20800
									AT3G24180
									AT3G24210
									AT3G26570
									AT3G28430
									AT3G28600
									AT3G28610
									AT3G29250
									AT3G44310
									AT3G44320
									AT3G46160
									AT3G49601
									AT3G51680
									AT3G51940
									AT3G53260
									AT3G53720
									AT3G54670
									AT3G56330
									AT4G00230
									AT4G00540
									AT4G01000
									AT4G01470
									AT4G02290
									AT4G02330
									AT4G07670
									AT4G09670
									AT4G14368
									AT4G16580
									AT4G18130
									AT4G18670
									AT4G20440
									AT4G23700
									AT4G27730
									AT4G28570
									AT4G29120
									AT4G31160
									AT4G32710
									AT4G33120
									AT4G33970
									AT4G34440
									AT4G34630
									AT4G34710
									AT4G34740
									AT4G34980
									AT4G35380
									AT4G35740
									AT4G36600
									AT4G37390
									AT4G38200
									AT4G38220
									AT4G38660
									AT4G38880
									AT4G39190
									AT5G01210
									AT5G01980
									AT5G04770
									AT5G04870
									AT5G05480
									AT5G05660
									AT5G06110
									AT5G07280
									AT5G10010
									AT5G10435
									AT5G12350
									AT5G14480
									AT5G14950
									AT5G16340
									AT5G16370
									AT5G17860
									AT5G17920
									AT5G19420
									AT5G19690
									AT5G19740
									AT5G20830
									AT5G25250
									AT5G25260
									AT5G26742
									AT5G27870
									AT5G36940
									AT5G38470
									AT5G40280
									AT5G41610
									AT5G43390
									AT5G43400
									AT5G44000
									AT5G44500
									AT5G44790
									AT5G47010
									AT5G47120
									AT5G49900
									AT5G54960
									AT5G55090
									AT5G55760
									AT5G56330
									AT5G57120
									AT5G57655
									AT5G58020
									AT5G58270
									AT5G60440
									AT5G63530
									AT5G63930
									AT5G66400
									AT5G67360

### Sheet: Human_GO
ONTOLOGY	ID	Description	GeneRatio	BgRatio	pvalue	p.adjust	qvalue	geneID	Count
MF	GO:0004033	aldo-keto reductase (NADP) activity	3/26	30/18369	9.96435e-06	0.000956578	0.000629328	8574/22977/9249	3
MF	GO:0008106	alcohol dehydrogenase (NADP+) activity	2/26	23/18369	0.000478568	0.0163356	0.0107471	8574/9249	2
MF	GO:0009055	electron transfer activity	3/26	122/18369	0.000664673	0.0163356	0.0107471	8574/22977/9249	3
MF	GO:0016616	oxidoreductase activity, acting on the CH-OH group of donors, NAD or NADP as acceptor	3/26	123/18369	0.000680652	0.0163356	0.0107471	8574/22977/9249	3
MF	GO:0016614	oxidoreductase activity, acting on CH-OH group of donors	3/26	133/18369	0.000854085	0.0163984	0.0107884	8574/22977/9249	3
MF	GO:0051879	Hsp90 protein binding	2/26	43/18369	0.00167864	0.0268582	0.0176699	10273/146862	2

### Sheet: Mose_GO
ONTOLOGY	ID	Description	GeneRatio	BgRatio	pvalue	p.adjust	qvalue	geneID	Count
BP	GO:0009062	fatty acid catabolic process	2/8	108/28564	0.000390744	0.0318293	0.0137369	102632/15112	2
BP	GO:0019395	fatty acid oxidation	2/8	117/28564	0.000458332	0.0318293	0.0137369	102632/15112	2
BP	GO:0034440	lipid oxidation	2/8	125/28564	0.000522855	0.0318293	0.0137369	102632/15112	2
BP	GO:0072329	monocarboxylic acid catabolic process	2/8	138/28564	0.000636587	0.0318293	0.0137369	102632/15112	2
BP	GO:0030258	lipid modification	2/8	208/28564	0.00143558	0.0475191	0.0205083	102632/15112	2
BP	GO:0044242	cellular lipid catabolic process	2/8	230/28564	0.00175072	0.0475191	0.0205083	102632/15112	2
BP	GO:0016054	organic acid catabolic process	2/8	242/28564	0.00193533	0.0475191	0.0205083	102632/15112	2
BP	GO:0046395	carboxylic acid catabolic process	2/8	242/28564	0.00193533	0.0475191	0.0205083	102632/15112	2
BP	GO:0032725	positive regulation of granulocyte macrophage colony-stimulating factor production	1/8	13/28564	0.0036356	0.0475191	0.0205083	332579	1
BP	GO:0033539	fatty acid beta-oxidation using acyl-CoA dehydrogenase	1/8	13/28564	0.0036356	0.0475191	0.0205083	102632	1
BP	GO:0048630	skeletal muscle tissue growth	1/8	13/28564	0.0036356	0.0475191	0.0205083	17938	1
BP	GO:0048742	regulation of skeletal muscle fiber development	1/8	13/28564	0.0036356	0.0475191	0.0205083	17938	1
BP	GO:0016042	lipid catabolic process	2/8	342/28564	0.00381597	0.0475191	0.0205083	102632/15112	2
BP	GO:0032494	response to peptidoglycan	1/8	14/28564	0.00391478	0.0475191	0.0205083	332579	1
BP	GO:0034310	primary alcohol catabolic process	1/8	14/28564	0.00391478	0.0475191	0.0205083	15112	1
BP	GO:0044282	small molecule catabolic process	2/8	355/28564	0.00410452	0.0475191	0.0205083	102632/15112	2
BP	GO:0051451	myoblast migration	1/8	15/28564	0.00419389	0.0475191	0.0205083	17938	1
BP	GO:0032645	regulation of granulocyte macrophage colony-stimulating factor production	1/8	16/28564	0.00447294	0.0475191	0.0205083	332579	1
BP	GO:0032604	granulocyte macrophage colony-stimulating factor production	1/8	17/28564	0.00475191	0.0475191	0.0205083	332579	1
BP	GO:2000318	positive regulation of T-helper 17 type immune response	1/8	17/28564	0.00475191	0.0475191	0.0205083	332579	1
CC	GO:0005777	peroxisome	2/8	150/28585	0.000750193	0.00525135	0.00197419	102632/15112	2
CC	GO:0042579	microbody	2/8	150/28585	0.000750193	0.00525135	0.00197419	102632/15112	2
CC	GO:0005782	peroxisomal matrix	1/8	29/28585	0.00808837	0.0283093	0.0106426	15112	1
CC	GO:0031907	microbody lumen	1/8	29/28585	0.00808837	0.0283093	0.0106426	15112	1
MF	GO:0003995	acyl-CoA dehydrogenase activity	1/9	12/28171	0.00382775	0.0239132	0.00755155	102632	1
MF	GO:0052890	oxidoreductase activity, acting on the CH-CH group of donors, with a flavin as acceptor	1/9	12/28171	0.00382775	0.0239132	0.00755155	102632	1
MF	GO:0050700	CARD domain binding	1/9	13/28171	0.00414614	0.0239132	0.00755155	332579	1
MF	GO:0010181	FMN binding	1/9	15/28171	0.00478265	0.0239132	0.00755155	15112	1
MF	GO:0008171	O-methyltransferase activity	1/9	23/28171	0.00732507	0.028647	0.00904643	69156	1
MF	GO:0017025	TBP-class protein binding	1/9	27/28171	0.00859411	0.028647	0.00904643	17938	1
MF	GO:0140296	general transcription initiation factor binding	1/9	59/28171	0.0186947	0.0473204	0.0149433	17938	1
MF	GO:0016627	oxidoreductase activity, acting on the CH-CH group of donors	1/9	62/28171	0.0196369	0.0473204	0.0149433	102632	1
MF	GO:0016903	oxidoreductase activity, acting on the aldehyde or oxo group of donors	1/9	68/28171	0.0215189	0.0473204	0.0149433	15112	1
MF	GO:0043621	protein self-association	1/9	87/28171	0.0274575	0.0473204	0.0149433	332579	1
MF	GO:0051082	unfolded protein binding	1/9	88/28171	0.0277692	0.0473204	0.0149433	17938	1
MF	GO:0050660	flavin adenine dinucleotide binding	1/9	90/28171	0.0283922	0.0473204	0.0149433	102632	1

### Sheet: Yeast_GO
ONTOLOGY	ID	Description	GeneRatio	BgRatio	pvalue	p.adjust	qvalue	geneID	Count
BP	GO:1901615	organic hydroxy compound metabolic process	10/83	161/6422	3.73322e-05	0.0293431	0.0279795	851238/851987/855810/856639/852636/856478/850648/850683/850707/855127	10

### Sheet: Arabidopsis_GO
ONTOLOGY	ID	Description	GeneRatio	BgRatio	pvalue	p.adjust	qvalue	geneID	Count
BP	GO:0006189	'de novo' IMP biosynthetic process	4/190	14/25557	2.79494e-06	0.00145405	0.00127854	816156/818069/829626/830043	4
BP	GO:0006188	IMP biosynthetic process	4/190	16/25557	5.02282e-06	0.00145405	0.00127854	816156/818069/829626/830043	4
BP	GO:0046040	IMP metabolic process	4/190	17/25557	6.53016e-06	0.00145405	0.00127854	816156/818069/829626/830043	4
BP	GO:0009156	ribonucleoside monophosphate biosynthetic process	5/190	42/25557	1.46593e-05	0.00195517	0.00171917	816156/818069/818106/829626/830043	5
BP	GO:0009161	ribonucleoside monophosphate metabolic process	5/190	43/25557	1.64887e-05	0.00195517	0.00171917	816156/818069/818106/829626/830043	5
BP	GO:0006865	amino acid transport	6/190	73/25557	1.75614e-05	0.00195517	0.00171917	837104/838282/814645/821176/830355/833664	6
BP	GO:0009124	nucleoside monophosphate biosynthetic process	5/190	47/25557	2.56505e-05	0.0021669	0.00190534	816156/818069/818106/829626/830043	5
BP	GO:0009123	nucleoside monophosphate metabolic process	5/190	48/25557	2.84614e-05	0.0021669	0.00190534	816156/818069/818106/829626/830043	5
BP	GO:0009126	purine nucleoside monophosphate metabolic process	4/190	26/25557	3.89264e-05	0.0021669	0.00190534	816156/818069/829626/830043	4
BP	GO:0009127	purine nucleoside monophosphate biosynthetic process	4/190	26/25557	3.89264e-05	0.0021669	0.00190534	816156/818069/829626/830043	4
BP	GO:0009167	purine ribonucleoside monophosphate metabolic process	4/190	26/25557	3.89264e-05	0.0021669	0.00190534	816156/818069/829626/830043	4
BP	GO:0009168	purine ribonucleoside monophosphate biosynthetic process	4/190	26/25557	3.89264e-05	0.0021669	0.00190534	816156/818069/829626/830043	4
BP	GO:0090407	organophosphate biosynthetic process	11/190	338/25557	4.88747e-05	0.00251141	0.00220827	837820/837917/842608/816156/816874/818069/818106/819915/829626/830043/835939	11
BP	GO:0009113	purine nucleobase biosynthetic process	3/190	11/25557	6.38675e-05	0.00304739	0.00267956	816156/829626/830043	3
BP	GO:0009063	amino acid catabolic process	6/190	95/25557	7.83261e-05	0.00348812	0.00306709	838755/816149/824493/829033/829623/835587	6
BP	GO:0006164	purine nucleotide biosynthetic process	6/190	111/25557	0.000184997	0.0077236	0.00679132	816156/816874/818069/818106/829626/830043	6
BP	GO:0072522	purine-containing compound biosynthetic process	6/190	116/25557	0.000235122	0.00896171	0.00787997	816156/816874/818069/818106/829626/830043	6
BP	GO:0050801	monoatomic ion homeostasis	9/190	277/25557	0.000241483	0.00896171	0.00787997	842021/842203/820622/824539/828470/834163/834509/835939/836514	9
BP	GO:0016054	organic acid catabolic process	7/190	177/25557	0.000371896	0.0124213	0.010922	838755/816149/818280/824493/829033/829623/835587	7
BP	GO:0046395	carboxylic acid catabolic process	7/190	177/25557	0.000371896	0.0124213	0.010922	838755/816149/818280/824493/829033/829623/835587	7
NA	GO:0042545	cell wall modification	7/190	179/25557	0.000397906	0.0126572	0.0111294	838078/837701/814838/818907/828064/829650/832850	7
BP	GO:0006812	monoatomic cation transport	9/190	304/25557	0.000475769	0.0141546	0.012446	841851/842021/842203/818649/820622/824539/828470/831654/834163	9
BP	GO:0006144	purine nucleobase metabolic process	3/190	21/25557	0.000487358	0.0141546	0.012446	816156/829626/830043	3
BP	GO:0046942	carboxylic acid transport	6/190	139/25557	0.000618236	0.0172076	0.0151305	837104/838282/814645/821176/830355/833664	6
BP	GO:0055080	monoatomic cation homeostasis	8/190	254/25557	0.000654803	0.0174963	0.0153844	842021/842203/820622/824539/828470/834163/834509/835939	8
BP	GO:0015849	organic acid transport	6/190	142/25557	0.00069161	0.0177691	0.0156242	837104/838282/814645/821176/830355/833664	6
BP	GO:0046112	nucleobase biosynthetic process	3/190	25/25557	0.00082457	0.0191371	0.0168271	816156/829626/830043	3
NA	GO:0045490	pectin catabolic process	5/190	98/25557	0.000836612	0.0191371	0.0168271	838078/837701/818907/828064/832850	5
BP	GO:0006664	glycolipid metabolic process	4/190	57/25557	0.000859448	0.0191371	0.0168271	837820/842608/822004/835053	4
BP	GO:1903509	liposaccharide metabolic process	4/190	57/25557	0.000859448	0.0191371	0.0168271	837820/842608/822004/835053	4
BP	GO:0009165	nucleotide biosynthetic process	6/190	150/25557	0.000920451	0.0198342	0.0174401	816156/816874/818069/818106/829626/830043	6
BP	GO:1901293	nucleoside phosphate biosynthetic process	6/190	152/25557	0.000985841	0.0205794	0.0180954	816156/816874/818069/818106/829626/830043	6
BP	GO:0015711	organic anion transport	6/190	172/25557	0.00185418	0.0375331	0.0330026	837104/838282/814645/821176/830355/833664	6
BP	GO:0006811	monoatomic ion transport	9/190	373/25557	0.00198437	0.038987	0.0342811	841851/842021/842203/818649/820622/824539/828470/831654/834163	9
BP	GO:0044282	small molecule catabolic process	7/190	240/25557	0.00219098	0.0407465	0.0358282	838755/816149/818280/824493/829033/829623/835587	7
BP	GO:0046390	ribose phosphate biosynthetic process	5/190	122/25557	0.00221356	0.0407465	0.0358282	816156/818069/818106/829626/830043	5
BP	GO:0030149	sphingolipid catabolic process	2/190	10/25557	0.00237891	0.0407465	0.0358282	822004/835053	2
BP	GO:0046578	regulation of Ras protein signal transduction	2/190	10/25557	0.00237891	0.0407465	0.0358282	829691/829976	2
BP	GO:0051056	regulation of small GTPase mediated signal transduction	2/190	10/25557	0.00237891	0.0407465	0.0358282	829691/829976	2
BP	GO:0046466	membrane lipid catabolic process	2/190	11/25557	0.00289337	0.0483193	0.0424868	822004/835053	2
BP	GO:0009112	nucleobase metabolic process	3/190	39/25557	0.00303575	0.0494604	0.0434903	816156/829626/830043	3
CC	GO:0005770	late endosome	5/191	72/26053	0.000188865	0.0202085	0.0188865	838077/842203/822473/828470/834163	5
MF	GO:0015174	basic amino acid transmembrane transporter activity	6/175	18/24778	1.97058e-09	4.70969e-07	3.56779e-07	837104/838282/814645/821176/830355/833664	6
MF	GO:0015081	sodium ion transmembrane transporter activity	5/175	44/24778	1.44193e-05	0.00164593	0.00124686	820622/824539/828470/831654/834163	5
MF	GO:0015171	amino acid transmembrane transporter activity	6/175	79/24778	2.06602e-05	0.00164593	0.00124686	837104/838282/814645/821176/830355/833664	6
MF	GO:0140828	metal cation:monoatomic cation antiporter activity	5/175	60/24778	6.61947e-05	0.00329118	0.00249321	842021/824539/828470/831654/834163	5
MF	GO:0046873	metal ion transmembrane transporter activity	9/175	247/24778	6.88532e-05	0.00329118	0.00249321	842021/842203/818649/820622/824539/828470/831654/834163/834509	9
MF	GO:1901702	salt transmembrane transporter activity	10/175	314/24778	8.39009e-05	0.00334205	0.00253175	842021/814645/818649/820622/824539/828051/828470/831654/834163/834509	10
NA	GO:0030599	pectinesterase activity	5/175	70/24778	0.00013858	0.00473151	0.00358432	838078/837701/818907/828064/832850	5
MF	GO:0005342	organic acid transmembrane transporter activity	6/175	125/24778	0.000266859	0.00670907	0.0050824	837104/838282/814645/821176/830355/833664	6
MF	GO:0046943	carboxylic acid transmembrane transporter activity	6/175	125/24778	0.000266859	0.00670907	0.0050824	837104/838282/814645/821176/830355/833664	6
MF	GO:0008324	monoatomic cation transmembrane transporter activity	10/175	367/24778	0.000296175	0.00670907	0.0050824	841851/842021/842203/818649/820622/824539/828470/831654/834163/834509	10
NA	GO:0046910	pectinesterase inhibitor activity	5/175	83/24778	0.000308786	0.00670907	0.0050824	838078/837701/818907/828064/832850	5
MF	GO:0016810	hydrolase activity, acting on carbon-nitrogen (but not peptide) bonds	6/175	133/24778	0.000372413	0.00741723	0.00561886	818069/819915/823556/823557/829978/835670	6
MF	GO:0051139	metal cation:proton antiporter activity	4/175	54/24778	0.00057729	0.0106132	0.00803999	842021/824539/828470/834163	4
MF	GO:0015318	inorganic molecular entity transmembrane transporter activity	11/175	497/24778	0.000850537	0.0145199	0.0109994	842021/842203/818649/820622/822265/824539/828051/828470/831654/834163/834509	11
MF	GO:0015075	monoatomic ion transmembrane transporter activity	10/175	425/24778	0.000921809	0.0146875	0.0111264	841851/842021/842203/818649/820622/824539/828470/831654/834163/834509	10
MF	GO:0042887	amide transmembrane transporter activity	4/175	63/24778	0.00103505	0.0147215	0.0111522	837525/814645/828051/828887	4
MF	GO:0022890	inorganic cation transmembrane transporter activity	9/175	358/24778	0.00104714	0.0147215	0.0111522	842021/842203/818649/820622/824539/828470/831654/834163/834509	9
MF	GO:0004252	serine-type endopeptidase activity	5/175	117/24778	0.00147005	0.0185849	0.0140788	839287/820621/827949/829650/836871	5
MF	GO:0016405	CoA-ligase activity	3/175	32/24778	0.00147746	0.0185849	0.0140788	838636/838755/841593	3
MF	GO:0015385	sodium:proton antiporter activity	3/175	33/24778	0.00161682	0.019321	0.0146365	824539/828470/834163	3
MF	GO:0022853	active monoatomic ion transmembrane transporter activity	6/175	179/24778	0.00174789	0.0198927	0.0150696	842021/824539/828470/831654/834163/834509	6
MF	GO:0008514	organic anion transmembrane transporter activity	6/175	182/24778	0.00190078	0.0205572	0.0155729	837104/838282/814645/821176/830355/833664	6
MF	GO:0015297	antiporter activity	6/175	185/24778	0.00206359	0.0205572	0.0155729	842021/842203/824539/828470/831654/834163	6
MF	GO:0016878	acid-thiol ligase activity	3/175	36/24778	0.00208331	0.0205572	0.0155729	838636/838755/841593	3
MF	GO:0019238	cyclohydrolase activity	2/175	10/24778	0.00215033	0.0205572	0.0155729	818069/819915	2
MF	GO:0005507	copper ion binding	6/175	191/24778	0.0024206	0.0222509	0.016856	838393/843763/818386/822580/831660/834509	6
MF	GO:0071617	lysophospholipid acyltransferase activity	2/175	11/24778	0.002616	0.022903	0.01735	837820/842608	2
MF	GO:0004857	enzyme inhibitor activity	6/175	195/24778	0.00268319	0.022903	0.01735	838078/837701/841556/818907/828064/832850	6
MF	GO:0015291	secondary active transmembrane transporter activity	7/175	272/24778	0.00329197	0.0267507	0.0202648	842021/842203/822265/824539/828470/831654/834163	7
MF	GO:0016829	lyase activity	8/175	347/24778	0.00335783	0.0267507	0.0202648	816149/818280/823556/823557/824493/829623/835587/835733	8
NA	GO:0016207	4-coumarate-CoA ligase activity	2/175	13/24778	0.00367569	0.0283384	0.0214675	838636/841593	2
MF	GO:0015368	calcium:monoatomic cation antiporter activity	2/175	14/24778	0.00426847	0.0318801	0.0241505	842021/831654	2
MF	GO:0016874	ligase activity	6/175	217/24778	0.00452668	0.0327842	0.0248354	838636/838755/841593/842240/816874/829893	6
MF	GO:0016877	ligase activity, forming carbon-sulfur bonds	3/175	53/24778	0.0062622	0.04296	0.032544	838636/838755/841593	3
NA	GO:0052716	hydroquinone:oxygen oxidoreductase activity	2/175	17/24778	0.00629121	0.04296	0.032544	838393/818386	2
MF	GO:0016763	pentosyltransferase activity	3/175	54/24778	0.0065966	0.0437941	0.0331759	816156/829626/830043	3
MF	GO:0140678	molecular function inhibitor activity	6/175	238/24778	0.00702978	0.0454086	0.0343989	838078/837701/841556/818907/828064/832850	6
